# Enhanced microbiota profiling in patients with quiescent Crohn’s disease through comparison with paired healthy first-degree relatives using fecal metagenomics and metabolomics

**DOI:** 10.1101/2024.02.24.581863

**Authors:** Wanning Chen, Yichen Li, Wenxia Wang, Sheng Gao, Dingfeng Wu, Na Jiao, Tao Xu, Min Zhi, Lixin Zhu, Ruixin Zhu

## Abstract

Prior studies indicate no correlation between gut microbiota of healthy first-degree relatives (HFDRs) of Crohn’s disease (CD) patients and development of CD. Here, we utilized HFDRs as controls to examine the microbiota and metabolome in individuals with active (CD-A) and quiescent (CD-R) CD, thereby minimizing the influence of genetic and environmental factors. Compared to non-relative controls, the use of HFDR controls identified fewer differential taxa. *Faecalibacterium, Dorea,* and *Fusicatenibacter* showed decreased abundances in CD-R, independent of inflammation, and correlated with fecal SCFAs. Validation with a large multi-center cohort confirmed decreased abundances in *Faecalibacterium* and other SCFA-producing genera in CD-R. Classification models based on these genera distinguished CD-R and CD-A from healthy individuals, in both the discovery and validation cohorts. Thus, the decreased presence of *Faecalibacterium, Dorea,* and *Fusicatenibacter* in CD-R likely contributed to disease relapse through reduced SCFA production, highlighting their potential as diagnostic markers and therapeutic targets for CD.
