## Supplementary material for "Enhanced microbiota profiling in patients with quiescent Crohn’s disease through comparison with paired healthy first-degree relatives using fecal metagenomics and metabolomics": Supplementary Table S1.xlsx

### Sheet: Basic information
Table1| Patient characteristics
	CD-A (n = 27)	CD-R (n = 25)	Sibling-A (n = 27)	Sibling-R (n = 25)	Non-relative (n = 44)
Age	26.81 ± 7.25	30.00 ± 5.94	26.59 ± 6.10	29.26 ± 6.54	34.30 ± 10.25
Sex
Female	10 (37.0%)	5 (20.0%)	11 (40.7%)	9 (36.0%)	20 (45.5%)
Male	17 (63.0%)	20 (80.0%)	16 (59.3%)	16 (64.0%)	24 (54.45%)
BMI ( kg / m2 )	18.43 (16.39 - 20.06)	19.90 (16.43 - 21.13)	20.93 (18.51 - 24.00)	20.14 (18.39 - 22.40)	21.09 (20.02 - 23.74)
Still live together (%)
Yes	13 (48.2%)	12 (48%)	13 (48.2%)	12 (48%)	-
No	14 (51.8%)	13 (42.0%)	14 (51.8%)	13 (42.0%)	-
Smoke (%)
Yes	21 (77.8%)	10 (40.0%)	5 (18.5%)	12 (48.0%)	14 (31.8%)
No	5 (18.5%)	13 (42.0%)	21 (77.8%)	11 (44.0%)	28 (63.6%)
Treatment (%)			-	-	-
Aminosalicylic acid	13 (48.2%)	5 (20.0%)	-	-	-
Glucocorticoid	7 (25.9%)	5 (20.0%)	-	-	-
Immunomodulator	4 (14.8%)	15 (60.0%)	-	-	-
Biologics	4 (14.8%)	3 (12.0%)	-	-	-
Five study groups are included: patients with active Crohn's disease (CD-A), patients with quiescent CD (CD-R), paired healthy siblings of CD-A (Sibling-A), paired healthy siblings of CD-R (Sibling-R), and healthy non-relative controls (Non-relative). Data are mean ± SD, or n (%). BMI, body mass index.
