## Supplementary material for "Enhanced microbiota profiling in patients with quiescent Crohn’s disease through comparison with paired healthy first-degree relatives using fecal metagenomics and metabolomics": Supplementary Table S2.xlsx

### Sheet: tableS1
Supplementary Table S2 | Dietary intake of macro- and micronutrients from 24 hour dietary recall in patients with Crohn's disease and healthy controls
Nutrition	CD-A	CD-R	Sibling-A	Sibling-R	Non-relative	CD-A & Sibling-A	CD-R & Sibling-R	CD-A & Non-relative	CD-R & Non-relative	Description	Classification
PROT	74.55 ± 50.02	137.18 ± 96.82	126.27 ± 86.61	115.46 ± 69.61	141.27 ± 158.21	ns	ns	ns	ns	Protein (g)	macronutrients
TFAT	73.96 ± 66.72	105.74 ± 104.09	105.55 ± 79.77	76.11 ± 48.83	106.61 ± 65.98	ns	ns	ns	ns	Total Fat (g)	macronutrients
FIBE	7.25 ± 5.46	11.57 ± 11.59	14.5 ± 9.3	9.2 ± 7.94	17.42 ± 21.28	*	ns	*	ns	Fiber, total dietary (g)	macronutrients
CHOLE	376.5 ± 352.57	417.18 ± 344.45	631.07 ± 716.98	372.74 ± 288.81	508.93 ± 561.88	ns	ns	ns	ns	Cholesterol (mg)	macronutrients
SUGR	17.37 ± 28.83	27.73 ± 30.85	31.95 ± 21.74	39.86 ± 33.36	45.42 ± 45.91	ns	ns	*	ns	Sugars, total (g)	macronutrients
CARB	117.32 ± 75.81	164.78 ± 103.46	164.81 ± 77.78	149.01 ± 84.66	197.5 ± 149.98	ns	ns	*	ns	Carbohydrate (g)	macronutrients
VARA	2087.63 ± 4438.08	731.21 ± 827.16	1884.75 ± 4073	1189.25 ± 2600.56	1625.85 ± 3886.54	ns	ns	ns	ns	Vitamin A, RAE (mcg_RAE)	micronutrients
RET	1786.52 ± 4282.42	214.2 ± 297.31	1200.76 ± 4050.19	804.73 ± 2549.8	404.57 ± 872.22	ns	ns	ns	ns	Retinol (mcg)	micronutrients
ACAR	1193.07 ± 2114.74	951.7 ± 2527.97	1264.13 ± 2138.76	351.11 ± 601.83	280.98 ± 746.08	ns	ns	ns	ns	Carotene, alpha (mcg)	micronutrients
BCAR	3009.56 ± 3354.15	5717.83 ± 9419.61	7564.73 ± 4502.23	4363.03 ± 4677.18	14527.18 ± 45536.61	**	ns	ns	ns	Carotene, beta (mcg)	micronutrients
CRYP	8.26 ± 11.02	23.33 ± 48.31	31.85 ± 53.5	156.64 ± 607.49	21.17 ± 34.14	ns	ns	ns	ns	Cryptoxanthin, beta (mcg)	micronutrients
FA	175.65 ± 142.53	148.11 ± 123.2	164.56 ± 104.95	153.99 ± 120.13	193.38 ± 191.94	ns	ns	ns	ns	Folic acid (mcg)	micronutrients
FDFE	451.71 ± 350.52	390.22 ± 278.3	540.13 ± 311.56	436.94 ± 256.02	791.37 ± 1194.98	ns	ns	ns	ns	Folate, DFE (mcg_DFE)	micronutrients
FF	152.64 ± 189.98	139.2 ± 103.34	261.13 ± 169.14	176.12 ± 162.94	463.92 ± 1101.07	ns	ns	ns	ns	Folate, food (mcg)	micronutrients
FOLA	328.27 ± 269.52	286.96 ± 196.64	425.65 ± 247.36	329.9 ± 198.5	656.73 ± 1146.56	ns	ns	ns	ns	Folate, total (mcg)	micronutrients
NIAC	22.01 ± 17.3	35.83 ± 28.53	31.8 ± 21.36	35.04 ± 20.7	40.2 ± 41	ns	ns	ns	ns	Niacin (mg)	micronutrients
VB1	1.44 ± 0.98	2.12 ± 1.78	1.86 ± 0.91	1.64 ± 0.91	2.35 ± 2.51	ns	ns	ns	ns	Thiamin (mg)	micronutrients
VB12	16.88 ± 36.84	6.83 ± 5.7	14.53 ± 32.68	12.02 ± 19.67	8.75 ± 11.16	ns	ns	ns	ns	Vitamin B-12 (mcg)	micronutrients
VB2	1.71 ± 1.99	1.79 ± 1.54	2.43 ± 2.15	1.65 ± 1.31	2.19 ± 2.08	ns	ns	ns	ns	Riboflavin (mg)	micronutrients
VB6	1.72 ± 1.31	2.55 ± 1.75	2.58 ± 1.4	2.85 ± 1.84	3.57 ± 4.37	ns	ns	ns	ns	Vitamin B-6 (mg)	micronutrients
B12_ADD	0.63 ± 1.71	0.72 ± 1.68	0.65 ± 1.27	0.72 ± 1.48	0.42 ± 0.96	ns	ns	ns	ns	Added Vitamin B-12 (mcg)	micronutrients
VC	44.94 ± 54.05	47.4 ± 41.68	105.26 ± 57.54	73.4 ± 60.21	253.79 ± 760.37	**	ns	ns	ns	Vitamin C (mg)	micronutrients
VITD	5.56 ± 6.31	8.39 ± 9.24	7.37 ± 9.3	11.43 ± 13.35	9.74 ± 13.4	ns	ns	ns	ns	Vitamin D (D2 + D3) (mcg)	micronutrients
VITE_ADD	1.24 ± 3.84	0.01 ± 0.02	0.03 ± 0.12	0.34 ± 1.38	0.01 ± 0.05	ns	ns	ns	ns	Added Vitamin E (mg)	micronutrients
ATOC	8.61 ± 8.41	7.94 ± 6.36	11.77 ± 9.43	7.34 ± 5.21	11.79 ± 8.4	ns	ns	ns	ns	Vitamin E, alpha-tocopherol (mg)	micronutrients
VK	130.02 ± 151.79	136.81 ± 114.85	193.71 ± 137.56	138.13 ± 111.97	389.38 ± 813	ns	ns	ns	ns	Vitamin K, phylloquinone (mcg)	micronutrients
PHOS	990.9 ± 654.19	1594.77 ± 1054.31	1661.72 ± 1142.95	1388.47 ± 762.57	1815.09 ± 1865.13	ns	ns	ns	ns	Phosphorus (mg)	micronutrients
CALC	394.93 ± 427.81	534.54 ± 492.78	736.92 ± 407.48	444.44 ± 283.12	877.21 ± 1754.61	*	ns	ns	ns	Calcium (mg)	micronutrients
COPP	3.42 ± 7.07	1.07 ± 1.04	4.64 ± 7.64	1.88 ± 4.04	1.67 ± 1.83	ns	ns	ns	ns	Copper (mg)	micronutrients
IRON	11.39 ± 9.77	14.2 ± 14.03	15.36 ± 9.35	11.97 ± 7.6	16.64 ± 15.92	ns	ns	ns	ns	Iron (mg)	micronutrients
MAGN	190.07 ± 152.88	270.48 ± 185.56	299.22 ± 174.34	234.59 ± 127.37	354.5 ± 400.81	ns	ns	ns	ns	Magnesium (mg)	micronutrients
POTA	1640.42 ± 1202.06	2373.09 ± 1554.02	3023.3 ± 1672.4	2423.61 ± 1309.88	3883.51 ± 5071.79	*	ns	*	ns	Potassium (mg)	micronutrients
SELE	124.15 ± 79.8	205.33 ± 151.24	207.84 ± 180.14	168.75 ± 96.01	228.79 ± 280.63	ns	ns	ns	ns	Selenium (mcg)	micronutrients
SODI	2753.85 ± 1118.12	3755.27 ± 2304.7	3913.29 ± 2434.8	3514.51 ± 2002.34	5019.36 ± 4622.81	ns	ns	*	ns	Sodium (mg)	micronutrients
ZINC	9.26 ± 7.42	14.92 ± 12.52	14.96 ± 10.77	12.04 ± 9.55	14.17 ± 12.53	ns	ns	ns	ns	Zinc (mg)	micronutrients
Five study groups are included: patients with active Crohn's disease (CD-A), patients with quiescent CD (CD-R), paired healthy siblings of CD-A (Sibling-A), paired healthy siblings of CD-R (Sibling-R), and healthy non-relative controls (Non-relative). Data are mean ± SD. Student's t tests were performed for CD-A vs. Sibling-A, CD-R vs. Sibling-R, CD-A vs. non-relative and CD-R vs. non-relative. n…
