## Supplementary material for "Enhanced microbiota profiling in patients with quiescent Crohn’s disease through comparison with paired healthy first-degree relatives using fecal metagenomics and metabolomics": Supplementary Table S3.xlsx

### Sheet: table S2
Supplementary Table S3 | Differential microbial genera between patients with active Crohn's disease and healthy controls.
Genus	Case_mean (CD-A)	Control_mean (Non-relative)	Control_mean (Sibling-A)	FC (CD-A / Non-relative)	DA (CD-A & Non-relative)	P value (CD-A & Non-relative)	FDR (CD-A & Non-relative)	FC (CD-A / Sibling-A)	DA (CD-A & Sibling-A)	P value (CD-A & Sibling-A)	FDR (CD-A & Sibling-A)	Trend (CD-A & Non-relative)	Trend (CD-A & Sibling-A)
d__Bacteria;p__Firmicutes;c__Clostridia;o__Lachnospirales;f__Lachnospiraceae;g__Roseburia	0.00134544	0.0217145	0.018422	0.0619605	-0.0203691	8.51958e-13	1.86579e-10	0.105857	-0.0164719	6.41e-05	0.0127589	Down	Down
d__Bacteria;p__Bacteroidota;c__Bacteroidia;o__Bacteroidales;f__Rikenellaceae;g__Alistipes	0.0018873	0.0114885	0.0122984	0.164277	-0.00960119	9.32092e-07	1.07436e-05	0.117509	-0.0108533	0.000496733	0.020499	Down	Down
d__Bacteria;p__Firmicutes;c__Clostridia;o__Lachnospirales;f__Lachnospiraceae;g__Fusicatenibacter	0.0013131	0.00864517	0.00724993	0.151889	-0.00733206	2.03038e-08	6.3522e-07	0.00962767	-0.00718013	0.000482403	0.020499	Down	Down
d__Bacteria;p__Firmicutes;c__Clostridia;o__Oscillospirales;f__[Eubacterium]_coprostanoligenes_group;g__[Eubacterium]_coprostanoligenes_group	4.99573e-05	0.00717801	0.00663343	0.00695978	-0.00712805	4.13486e-08	1.09535e-06	0.012829	-0.00654831	0.000548903	0.020499	Down	Down
d__Bacteria;p__Firmicutes;c__Clostridia;o__Peptostreptococcales-Tissierellales;f__Peptostreptococcaceae;g__Romboutsia	0.00493945	0.0112185	0.00942998	0.440296	-0.00627902	0.000409834	0.00203986	0.192791	-0.00761197	0.000418811	0.020499	Down	Down
d__Bacteria;p__Proteobacteria;c__Gammaproteobacteria;o__Enterobacterales;f__Enterobacteriaceae;g__Escherichia-Shigella	0.143923	0.0311389	0.0143268	4.62197	0.112784	1.82088e-06	1.8126e-05	11.5186	0.150698	0.000618061	0.020499	Up	Up
d__Bacteria;p__Firmicutes;c__Clostridia;o__Oscillospirales;f__Ruminococcaceae;__	0.00261491	0.0119787	0.0144603	0.218296	-0.00936382	3.80625e-06	3.33427e-05	0.178594	-0.0118778	0.000920809	0.0261773	Down	Down
d__Bacteria;p__Proteobacteria;c__Gammaproteobacteria;o__Enterobacterales;f__Enterobacteriaceae;__	0.162832	0.0260959	0.0220363	6.23977	0.136736	1.24258e-08	6.3522e-07	8.4852	0.164946	0.00123202	0.0306464	Up	Up
d__Bacteria;p__Bacteroidota;c__Bacteroidia;o__Bacteroidales;f__Prevotellaceae;g__Prevotella	0.0103721	0.0956177	0.206014	0.108475	-0.0852455	0.00165235	0.00682762	0.0831359	-0.188887	0.00209112	0.0320101	Down	Down
d__Bacteria;p__Firmicutes;c__Clostridia;o__Lachnospirales;f__Lachnospiraceae;g__Dorea	0.00183595	0.0100256	0.00948596	0.183126	-0.00818965	4.7809e-09	3.49006e-07	0.288169	-0.0067524	0.00147694	0.0320101	Down	Down
d__Bacteria;p__Firmicutes;c__Clostridia;o__Lachnospirales;f__Lachnospiraceae;g__Lachnospiraceae_NK4A136_group	0.000893631	0.0130517	0.00857759	0.0684683	-0.0121581	2.71369e-09	2.97149e-07	0.177495	-0.00705511	0.00208027	0.0320101	Down	Down
d__Bacteria;p__Firmicutes;c__Clostridia;o__Monoglobales;f__Monoglobaceae;g__Monoglobus	0.000797987	0.00733506	0.00343168	0.108791	-0.00653708	1.55201e-08	6.3522e-07	0.0578714	-0.00323308	0.0017822	0.0320101	Down	Down
d__Bacteria;p__Firmicutes;c__Clostridia;o__Oscillospirales;f__Butyricicoccaceae;g__Butyricicoccus	0.00102491	0.00468524	0.00444084	0.218753	-0.00366033	1.83163e-07	2.50705e-06	0.0986109	-0.00400292	0.00198762	0.0320101	Down	Down
d__Bacteria;p__Firmicutes;c__Clostridia;o__Oscillospirales;__;__	0.00055974	0.00566067	0.00653832	0.0988821	-0.00510093	3.74781e-07	4.55983e-06	0.119459	-0.00575726	0.00286559	0.0356408	Down	Down
d__Bacteria;p__Firmicutes;c__Clostridia;o__Oscillospirales;f__Ruminococcaceae;g__Subdoligranulum	0.000246098	0.00574915	0.00481137	0.0428059	-0.00550306	6.5521e-08	1.10378e-06	0.0871432	-0.00439209	0.00258448	0.0356408	Down	Down
d__Bacteria;p__Firmicutes;c__Negativicutes;o__Veillonellales-Selenomonadales;f__Veillonellaceae;g__Veillonella	0.0323434	0.000851262	0.00353613	37.9947	0.0314922	2.86234e-07	3.68736e-06	9.31509	0.0294033	0.00286091	0.0356408	Up	Up
d__Bacteria;p__Firmicutes;c__Clostridia;o__Lachnospirales;f__Lachnospiraceae;__	0.0270435	0.0710899	0.0603289	0.380412	-0.0440464	1.64996e-06	1.72068e-05	0.413102	-0.0354069	0.00351114	0.0388176	Down	Down
d__Bacteria;p__Firmicutes;c__Clostridia;o__Lachnospirales;f__Lachnospiraceae;g__Lachnospira	0.000703534	0.00726143	0.00699584	0.0968865	-0.00655789	3.39899e-06	3.10158e-05	0.139182	-0.00602214	0.00338292	0.0388176	Down	Down
d__Bacteria;p__Bacteroidota;c__Bacteroidia;o__Bacteroidales;f__Marinifilaceae;g__Odoribacter	5.03323e-05	0.00225296	0.00217094	0.0223405	-0.00220263	0.000118598	0.000811652	0.0395221	-0.00208518	0.00412805	0.0432359	Down	Down
d__Bacteria;p__Bacteroidota;c__Bacteroidia;o__Bacteroidales;f__Prevotellaceae;__	0.000179626	0.00134855	0.00277486	0.133199	-0.00116893	0.0133985	0.043151	0	-0.00277486	0.00592154	0.0561136	Down	Down
d__Bacteria;p__Firmicutes;c__Clostridia;o__Oscillospirales;f__Oscillospiraceae;g__UCG-002	0.000106826	0.00656813	0.00556203	0.0162643	-0.00646131	5.20684e-08	1.09535e-06	0.0327219	-0.00538003	0.00592154	0.0561136	Down	Down
d__Bacteria;p__Firmicutes;c__Clostridia;o__Oscillospirales;f__Oscillospiraceae;g__NK4A214_group	0	0.00119862	0.00107054	0	-0.00119862	0.000340678	0.00177639	0	-0.00107054	0.00915169	0.0758828	Down	Down
d__Bacteria;p__Firmicutes;c__Clostridia;o__Peptostreptococcales-Tissierellales;f__Peptostreptococcaceae;g__Clostridioides	0.00452229	0	0	Inf	0.00452229	0.000163704	0.00104687	Inf	0.00437706	0.00915169	0.0758828	Up	Up
d__Bacteria;p__Proteobacteria;c__Gammaproteobacteria;o__Enterobacterales;f__Morganellaceae;g__Proteus	0.00247402	9.08085e-05	4.03e-06	27.2444	0.00238321	5.25556e-05	0.000383656	653.445	0.00262936	0.00915169	0.0758828	Up	Up
d__Bacteria;p__Firmicutes;c__Clostridia;o__Lachnospirales;f__Lachnospiraceae;g__Blautia	0.0224544	0.0358823	0.0425858	0.625777	-0.013428	0.00109946	0.005123	0.42263	-0.0245878	0.00971774	0.0773532	Down	Down
d__Bacteria;p__Firmicutes;c__Clostridia;o__Lachnospirales;f__Lachnospiraceae;g__Agathobacter	0.00360403	0.0194941	0.0226977	0.184878	-0.01589	9.99371e-08	1.45908e-06	0.0657532	-0.0212052	0.0118734	0.0908775	Down	Down
d__Bacteria;p__Firmicutes;c__Clostridia;o__Lachnospirales;f__Lachnospiraceae;g__Anaerostipes	0.0028777	0.011415	0.0101806	0.252097	-0.00853733	4.57923e-08	1.09535e-06	0.400506	-0.00610319	0.0133276	0.0982291	Down	Down
d__Bacteria;p__Firmicutes;c__Clostridia;o__Lachnospirales;f__Lachnospiraceae;g__[Eubacterium]_hallii_group	0.000952706	0.0111172	0.00438661	0.0856965	-0.0101645	1.92448e-08	6.3522e-07	0.370019	-0.00276348	0.0184212	0.118252	Down	Down
d__Bacteria;p__Firmicutes;c__Clostridia;o__Lachnospirales;f__Lachnospiraceae;g__[Ruminococcus]_torques_group	0.00637143	0.0117519	0.0135753	0.542163	-0.00538044	6.75591e-06	5.69056e-05	0.750439	-0.00338785	0.0181022	0.118252	Down	Down
d__Bacteria;p__Firmicutes;c__Negativicutes;o__Veillonellales-Selenomonadales;f__Veillonellaceae;g__Dialister	0.00123406	0.00462038	0.0105215	0.267091	-0.00338632	0.00976411	0.0339419	0.151128	-0.00893139	0.0184212	0.118252	Down	Down
d__Bacteria;p__Firmicutes;c__Clostridia;o__Oscillospirales;f__Oscillospiraceae;g__UCG-003	5.50217e-05	0.00134317	0.00228773	0.040964	-0.00128815	0.00126317	0.00564561	0	-0.00228773	0.0224943	0.131658	Down	Down
d__Bacteria;p__Firmicutes;c__Clostridia;o__Oscillospirales;f__Oscillospiraceae;g__UCG-005	0.000442461	0.00169834	0.00152655	0.260525	-0.00125588	0.000275498	0.00154703	0	-0.00152655	0.0224943	0.131658	Down	Down
d__Bacteria;p__Firmicutes;c__Clostridia;o__Peptostreptococcales-Tissierellales;f__Anaerovoracaceae;__	0	0.00188947	0.000718994	0	-0.00188947	6.28533e-08	1.10378e-06	0	-0.000718994	0.0224943	0.131658	Down	Down
d__Bacteria;p__Firmicutes;c__Clostridia;o__Lachnospirales;f__Lachnospiraceae;g__Coprococcus	0.00046626	0.00546805	0.00762609	0.0852699	-0.00500179	9.29001e-08	1.45322e-06	0.104165	-0.00683172	0.0233764	0.132911	Down	Down
d__Bacteria;p__Firmicutes;c__Clostridia;o__Christensenellales;f__Christensenellaceae;g__Christensenellaceae_R-7_group	0.000103437	0.00373914	0.00216639	0.0276633	-0.0036357	0.000177416	0.00107928	0.0252032	-0.00211183	0.0243902	0.134824	Down	Down
d__Bacteria;p__Firmicutes;c__Bacilli;o__Erysipelotrichales;f__Erysipelatoclostridiaceae;g__Erysipelatoclostridium	0.00316818	0.000297635	0.000212732	10.6445	0.00287055	0.0183923	0.0529989	11.2709	0.00218494	0.0293825	0.15803	Up	Up
d__Bacteria;p__Firmicutes;c__Clostridia;o__Oscillospirales;f__Ruminococcaceae;g__Ruminococcus	0.00197642	0.00319931	0.00403964	0.617764	-0.00122289	0.000369996	0.0018844	0.770276	-0.000928	0.0302764	0.158098	Down	Down
d__Bacteria;p__Bacteroidota;c__Bacteroidia;o__Bacteroidales;f__Barnesiellaceae;g__Barnesiella	0	0.00147382	0.000818059	0	-0.00147382	0.0013661	0.00586621	0	-0.000818059	0.0360317	0.170203	Down	Down
d__Bacteria;p__Desulfobacterota;c__Desulfovibrionia;o__Desulfovibrionales;f__Desulfovibrionaceae;g__Bilophila	0.00337884	0.0046604	0.00411608	0.725012	-0.00128155	0.0322351	0.0775768	0.54339	-0.00187944	0.0370277	0.170203	Down	Down
d__Bacteria;p__Firmicutes;c__Clostridia;o__Clostridia_UCG-014;f__Clostridia_UCG-014;g__Clostridia_UCG-014	0	0.00207417	0.000866346	0	-0.00207417	1.83608e-05	0.000143608	0	-0.000866346	0.0360317	0.170203	Down	Down
d__Bacteria;p__Firmicutes;c__Clostridia;o__Lachnospirales;f__Lachnospiraceae;g__[Eubacterium]_ventriosum_group	0.000565531	0.00605304	0.00125736	0.0934292	-0.00548751	5.50177e-08	1.09535e-06	0.243001	-0.000951821	0.0376329	0.170203	Down	Down
d__Bacteria;p__Firmicutes;c__Clostridia;o__Lachnospirales;f__Lachnospiraceae;g__Hungatella	0.00216421	0.000161572	0.000202881	13.3947	0.00200264	0.025453	0.0648162	10.2408	0.00187478	0.0360317	0.170203	Up	Up
d__Bacteria;p__Bacteroidota;c__Bacteroidia;o__Bacteroidales;f__Marinifilaceae;g__Butyricimonas	0.000929243	0.00388439	0.0016548	0.239225	-0.00295515	1.91333e-05	0.000144489	0.912144	-0.000145384	0.0417967	0.180771	Down	Down
d__Bacteria;p__Firmicutes;c__Bacilli;o__Erysipelotrichales;f__Erysipelatoclostridiaceae;g__Erysipelotrichaceae_UCG-003	0.000481259	0.00466579	0.00177011	0.103146	-0.00418453	3.33099e-06	3.10158e-05	0.225795	-0.00137043	0.0411023	0.180771	Down	Down
d__Bacteria;p__Firmicutes;c__Clostridia;__;__;__	0.000890541	0.00404895	0.00226849	0.219944	-0.00315841	0.00149241	0.00628533	0.186491	-0.00184544	0.0426947	0.180771	Down	Down
d__Bacteria;p__Firmicutes;c__Clostridia;o__Oscillospirales;f__Ruminococcaceae;g__Faecalibacterium	0.0155288	0.0347897	0.033178	0.446362	-0.0192609	1.36187e-06	1.49125e-05	0.67216	-0.0108771	0.0495064	0.205245	Down	Down
d__Bacteria;__;__;__;__;__	0.00797553	0.0132112	0.0138627	0.603693	-0.00523569	0.0133775	0.043151	0.635033	-0.00505944	0.060183	0.22597	Down	Down
d__Bacteria;p__Firmicutes;c__Bacilli;o__Erysipelotrichales;f__Erysipelotrichaceae;__	0	0.000717975	0.000792453	0	-0.000717975	0.0199062	0.0531641	0	-0.000792453	0.0590582	0.22597	Down	Down
d__Bacteria;p__Firmicutes;c__Clostridia;o__Lachnospirales;f__Lachnospiraceae;g__[Eubacterium]_ruminantium_group	0	0.00361992	0.00449918	0	-0.00361992	0.000167308	0.00104687	0	-0.00449918	0.0590582	0.22597	Down	Down
d__Bacteria;p__Firmicutes;c__Clostridia;o__Lachnospirales;f__Lachnospiraceae;g__CAG-56	3.99798e-05	0.00682788	0.00141693	0.00585538	-0.0067879	6.42256e-05	0.000453723	0	-0.00141693	0.0590582	0.22597	Down	Down
d__Bacteria;p__Fusobacteriota;c__Fusobacteriia;o__Fusobacteriales;f__Fusobacteriaceae;g__Fusobacterium	0.0773615	0.016587	0.0184697	4.66399	0.0607745	0.0146502	0.0445611	2.51362	0.027956	0.0741698	0.273329	Up	Up
d__Bacteria;p__Bacteroidota;c__Bacteroidia;o__Bacteroidales;__;__	0.00479628	0.0120519	0.0086159	0.397968	-0.00725565	0.000469611	0.00228544	0.584811	-0.00357722	0.0891309	0.316733	Down	Down
d__Bacteria;p__Campilobacterota;c__Campylobacteria;o__Campylobacterales;f__Campylobacteraceae;g__Campylobacter	0.000272204	5.44725e-06	0	49.9709	0.000266756	0.0152459	0.0457378	Inf	0.000211786	0.100348	0.316973	Up	Up
d__Bacteria;p__Firmicutes;c__Bacilli;o__Lactobacillales;__;__	0.0060066	0.000793957	0.000886912	7.5654	0.00521264	0.0035583	0.0132079	3.89762	0.00256993	0.0916805	0.316973	Up	Up
d__Bacteria;p__Firmicutes;c__Bacilli;o__Lactobacillales;f__Aerococcaceae;g__Abiotrophia	0.000229327	0	0	Inf	0.000229327	0.0141009	0.0434943	Inf	0.000125052	0.100348	0.316973	Up	Up
d__Bacteria;p__Firmicutes;c__Bacilli;o__Lactobacillales;f__Lactobacillaceae;g__Lactobacillus	0.00381058	0.000126895	0.000477252	30.0295	0.00368368	0.00750645	0.0265147	8.07496	0.00337654	0.126279	0.375067	Up	Up
d__Bacteria;p__Firmicutes;c__Bacilli;o__Erysipelotrichales;f__Erysipelotrichaceae;g__Turicibacter	0	0.00060841	0.000522855	0	-0.00060841	0.000167308	0.00104687	0	-0.000522855	0.181449	0.445783	Down	Down
d__Bacteria;p__Firmicutes;c__Bacilli;o__Staphylococcales;f__Gemellaceae;g__Gemella	0.00140043	6.84722e-05	5.28e-05	20.4525	0.00133195	0.0158944	0.0464115	5.96157	0.000261988	0.17753	0.445783	Up	Up
d__Bacteria;p__Firmicutes;c__Clostridia;o__Lachnospirales;f__Lachnospiraceae;g__Lachnospiraceae_UCG-001	5.63621e-05	0.00168805	0.00167495	0.0333889	-0.00163169	0.00132479	0.00580256	0.0573151	-0.00157893	0.17753	0.445783	Down	Down
d__Bacteria;p__Firmicutes;c__Clostridia;o__Oscillospirales;f__Ruminococcaceae;g__[Eubacterium]_siraeum_group	0	0.000638801	0.000503611	0	-0.000638801	0.0199062	0.0531641	0	-0.000503611	0.181449	0.445783	Down	Down
d__Bacteria;p__Firmicutes;c__Clostridia;o__Oscillospirales;f__UCG-010;g__UCG-010	2.27737e-05	0.00084528	0.000358317	0.0269422	-0.000822506	0.0029569	0.0113607	0	-0.000358317	0.181449	0.445783	Down	Down
d__Bacteria;p__Firmicutes;c__Clostridia;o__Peptostreptococcales-Tissierellales;f__Peptostreptococcaceae;g__Peptostreptococcus	0.000582454	0	0	Inf	0.000582454	0.0141009	0.0434943	Inf	0.000638445	0.181449	0.445783	Up	Up
d__Bacteria;p__Proteobacteria;c__Gammaproteobacteria;o__Burkholderiales;f__Oxalobacteraceae;g__Oxalobacter	0	0.000572015	0.000187551	0	-0.000572015	0.000340678	0.00177639	0	-0.000187551	0.181449	0.445783	Down	Down
d__Bacteria;p__Synergistota;c__Synergistia;o__Synergistales;f__Synergistaceae;g__Cloacibacillus	0	0.000210114	7.94e-05	0	-0.000210114	0.0102676	0.034594	0	-7.94e-05	0.181449	0.445783	Down	Down
d__Bacteria;p__Firmicutes;c__Clostridia;o__Lachnospirales;f__Lachnospiraceae;g__Tyzzerella	0.00176803	0.00337698	0.00336731	0.523554	-0.00160895	7.71e-06	6.25366e-05	0.774155	-0.000760491	0.187312	0.454574	Down	Down
d__Bacteria;p__Firmicutes;c__Bacilli;__;__;__	0.0138337	0.000626996	0.000643547	22.0635	0.0132067	0.00195807	0.00794108	3.46395	0.00158567	0.233953	0.529789	Up	Up
d__Bacteria;p__Proteobacteria;c__Gammaproteobacteria;__;__;__	0.00231585	0.000367821	0.000730642	6.29613	0.00194803	0.0156489	0.0463122	2.91233	0.00139723	0.236137	0.529789	Up	Up
d__Bacteria;p__Proteobacteria;c__Gammaproteobacteria;o__Pasteurellales;f__Pasteurellaceae;g__Haemophilus	0.00596056	0.000924721	0.00132624	6.4458	0.00503584	0.0447596	0.0990138	2.61414	0.00214074	0.268067	0.586212	Up	Up
d__Bacteria;p__Firmicutes;c__Clostridia;o__Oscillospirales;f__Oscillospiraceae;__	0.000254216	0.00253079	0.00091144	0.100449	-0.00227658	0.00229738	0.00914776	0.368541	-0.000575538	0.271899	0.588129	Down	Down
d__Bacteria;p__Actinobacteriota;c__Coriobacteriia;o__Coriobacteriales;f__Coriobacteriaceae;g__Collinsella	0.00138441	0.00308632	0.00418051	0.448563	-0.00170191	0.0136214	0.043233	0.447393	-0.00231018	0.366986	0.653518	Down	Down
d__Bacteria;p__Actinobacteriota;c__Coriobacteriia;o__Coriobacteriales;f__Eggerthellaceae;g__Adlercreutzia	0	0.000802958	0.000156248	0	-0.000802958	0.00269578	0.0105424	0	-0.000156248	0.371093	0.653518	Down	Down
d__Bacteria;p__Bacteroidota;c__Bacteroidia;o__Flavobacteriales;f__Flavobacteriaceae;g__uncultured	0	7.80474e-05	4.54e-05	0	-7.80474e-05	0.0386083	0.0871672	0	-4.54e-05	0.371093	0.653518	Down	Down
d__Bacteria;p__Firmicutes;c__Clostridia;o__Lachnospirales;f__Lachnospiraceae;g__[Eubacterium]_eligens_group	0.00246436	0.00551863	0.00321996	0.446553	-0.00305427	0.042596	0.0951891	0.869147	-0.00042134	0.306556	0.653518	Down	Down
d__Bacteria;p__Firmicutes;c__Clostridia;o__Lachnospirales;f__Lachnospiraceae;g__[Ruminococcus]_gnavus_group	0.0215194	0.00533763	0.0177482	4.03164	0.0161818	0.0068002	0.0244138	0.777415	-0.00395047	0.365228	0.653518	Up	Down
d__Bacteria;p__Firmicutes;c__Clostridia;o__Oscillospirales;f__Oscillospiraceae;g__uncultured	5.10599e-05	0.000709841	0.000139694	0.0719315	-0.000658781	0.000185428	0.00109753	0.36222	-8.91e-05	0.36131	0.653518	Down	Down
d__Bacteria;p__Firmicutes;c__Clostridia;o__Oscillospirales;f__Ruminococcaceae;g__Anaerotruncus	0.000215707	0.000314679	0.000257077	0.685482	-9.89725e-05	0.0272849	0.0671392	0	-0.000257077	0.371093	0.653518	Down	Down
d__Bacteria;p__Firmicutes;c__Clostridia;o__Oscillospirales;f__Ruminococcaceae;g__Incertae_Sedis	0.000743799	0.0012756	0.00112636	0.583098	-0.0005318	0.0221993	0.057196	0.990792	-1.04e-05	0.350529	0.653518	Down	Down
d__Bacteria;p__Firmicutes;c__Clostridia;o__Peptococcales;f__Peptococcaceae;g__uncultured	0	0.000172193	7.23e-05	0	-0.000172193	0.0199062	0.0531641	0	-7.23e-05	0.371093	0.653518	Down	Down
d__Bacteria;p__Proteobacteria;c__Gammaproteobacteria;o__Enterobacterales;__;__	0.0195523	0.0020968	0.0144992	9.32484	0.0174555	0.000339624	0.00177639	0.943466	-0.000819704	0.316509	0.653518	Up	Down
d__Bacteria;p__Firmicutes;c__Negativicutes;o__Veillonellales-Selenomonadales;f__Selenomonadaceae;g__Megamonas	0.0124344	0.0306137	0.0244133	0.406172	-0.0181793	0.0035583	0.0132079	0.867748	-0.0032287	0.378675	0.66102	Down	Down
d__Bacteria;p__Firmicutes;c__Clostridia;o__Lachnospirales;f__Lachnospiraceae;g__[Ruminococcus]_gauvreauii_group	0.000125065	0.000500728	0.000527687	0.249767	-0.000375663	0.026164	0.0651126	0.403789	-0.000314613	0.418492	0.711794	Down	Down
d__Bacteria;p__Firmicutes;c__Clostridia;o__Lachnospirales;f__Lachnospiraceae;g__Lachnospiraceae_ND3007_group	0.000425193	0.00179062	0.000545478	0.237457	-0.00136542	0.0012431	0.00564561	0.597342	-0.000219641	0.441209	0.741064	Down	Down
d__Bacteria;p__Firmicutes;c__Negativicutes;o__Acidaminococcales;f__Acidaminococcaceae;g__Phascolarctobacterium	0.0138548	0.0280409	0.0227057	0.494092	-0.0141861	0.0280148	0.0681693	0.748894	-0.00570153	0.489783	0.80551	Down	Down
d__Bacteria;p__Actinobacteriota;c__Coriobacteriia;o__Coriobacteriales;f__Eggerthellaceae;__	0	0.00062896	0.000142345	0	-0.00062896	0.0199062	0.0531641	0	-0.000142345	1	1	Down	Down
d__Bacteria;p__Bacteroidota;c__Bacteroidia;o__Bacteroidales;f__Prevotellaceae;g__Paraprevotella	0.000238553	0.00112149	0.000326028	0.212711	-0.000882933	0.0219515	0.057196	1.24659	8.04e-05	0.787406	1	Down	Up
d__Bacteria;p__Bacteroidota;c__Bacteroidia;o__Bacteroidales;f__Prevotellaceae;g__Prevotellaceae_UCG-001	0	0.000523169	0.000732019	0	-0.000523169	0.0386083	0.0871672	0	-0.000732019	1	1	Down	Down
d__Bacteria;p__Bacteroidota;c__Bacteroidia;o__Bacteroidales;f__Tannerellaceae;g__Parabacteroides	0.0171709	0.0289	0.0293027	0.594148	-0.0117292	0.000822089	0.00391386	0.811071	-0.00553613	0.971252	1	Down	Down
d__Bacteria;p__Firmicutes;c__Bacilli;o__Erysipelotrichales;f__Erysipelatoclostridiaceae;__	0	0.000300979	4.44e-05	0	-0.000300979	0.0386083	0.0871672	0	-4.44e-05	1	1	Down	Down
d__Bacteria;p__Firmicutes;c__Bacilli;o__RF39;f__RF39;g__RF39	0	0.00218883	0.000104503	0	-0.00218883	0.0102676	0.034594	0	-0.000104503	1	1	Down	Down
d__Bacteria;p__Firmicutes;c__Clostridia;o__Clostridia_vadinBB60_group;f__Clostridia_vadinBB60_group;g__Clostridia_vadinBB60_group	0	0.000195611	2.64e-05	0	-0.000195611	0.0386083	0.0871672	0	-2.64e-05	1	1	Down	Down
d__Bacteria;p__Firmicutes;c__Clostridia;o__Lachnospirales;f__Defluviitaleaceae;g__Defluviitaleaceae_UCG-011	0	7.82016e-05	1.84e-05	0	-7.82016e-05	0.0386083	0.0871672	0	-1.84e-05	1	1	Down	Down
d__Bacteria;p__Firmicutes;c__Clostridia;o__Lachnospirales;f__Lachnospiraceae;g__[Eubacterium]_xylanophilum_group	7.81384e-05	0.000983364	0.000228124	0.0794604	-0.000905225	0.0211372	0.0557716	0.583564	-9.5e-05	0.855132	1	Down	Down
d__Bacteria;p__Firmicutes;c__Clostridia;o__Lachnospirales;f__Lachnospiraceae;g__Lachnospiraceae_FCS020_group	1.30627e-05	0.00029155	6.7e-05	0.0448043	-0.000278488	0.0112442	0.0373103	0	-6.7e-05	1	1	Down	Down
d__Bacteria;p__Firmicutes;c__Clostridia;o__Oscillospirales;f__Oscillospiraceae;g__Colidextribacter	0.000559479	0.00120349	0.000855594	0.464883	-0.000644006	0.00384698	0.0140415	1.03682	3.15e-05	0.722283	1	Down	Up
d__Bacteria;p__Proteobacteria;c__Gammaproteobacteria;o__Burkholderiales;f__Sutterellaceae;g__Sutterella	0.0124582	0.0153863	0.00627184	0.809691	-0.00292815	0.000210074	0.00121069	3.14877	0.0134768	1	1	Down	Up
d__Bacteria;p__Actinobacteriota;c__Coriobacteriia;o__Coriobacteriales;f__Eggerthellaceae;g__Slackia	0	0.000178869	0	0	-0.000178869	0.0386083	0.0871672	NA	0	NA	NA	Down	-
d__Bacteria;p__Bacteroidota;c__Bacteroidia;o__Bacteroidales;f__Marinifilaceae;__	0	0.000322111	0	0	-0.000322111	0.0199062	0.0531641	NA	0	NA	NA	Down	-
d__Bacteria;p__Firmicutes;c__Clostridia;o__Lachnospirales;f__Lachnospiraceae;g__Marvinbryantia	0	0.000372119	0	0	-0.000372119	0.0199062	0.0531641	NA	0	NA	NA	Down	-
Listed are differential genera between patients with active Crohn's disease (CD-A) and healthy non-relative controls (Non-relative). Relative abundances were compared between CD-A and Non-relative, as well as between CD-A and their healthy siblings (Sibling-A). Paired Wilcoxon rank sum tests were performed for CD-A vs. Sibling-A, and unpaired Wilcoxon rank sum tests for CD-A vs. non-relative. P v…
