## Supplementary material for "Enhanced microbiota profiling in patients with quiescent Crohn’s disease through comparison with paired healthy first-degree relatives using fecal metagenomics and metabolomics": Supplementary Table S4.xlsx

### Sheet: Table S3
Supplementary Table S4 | Differential microbial genera between patients with quiescent Crohn's disease and healthy controls.
Genus	Case_mean (CD-R)	Control_mean (Non-relative)	Control_mean (Sibling-R)	FC (CD-R / Non-relative)	DA (CD-R & Non-relative)	P value (CD-R & Non-relative)	FDR (CD-R & Non-relative)	FC (CD-R / Sibling-R)	DA (CD-R & Sibling-R)	P value (CD-R & Sibling-R)	FDR (CD-R & Sibling-R)	Trend (CD-R & Non-relative)	Trend (CD-R & Sibling-R)
d__Bacteria;p__Firmicutes;c__Clostridia;o__Lachnospirales;f__Lachnospiraceae;g__Fusicatenibacter	0.00119905	0.00864517	0.00740845	0.138696	-0.00744612	2.56913e-06	0.000138733	0.175415	-0.0061089	0.000214092	0.0423902	Down	Down
d__Bacteria;p__Firmicutes;c__Clostridia;o__Lachnospirales;f__Lachnospiraceae;g__Dorea	0.00130667	0.0100256	0.00940714	0.130333	-0.00871893	1.80798e-08	3.90525e-06	0.16982	-0.00780962	0.00126977	0.0838047	Down	Down
d__Bacteria;p__Firmicutes;c__Clostridia;o__Oscillospirales;f__Ruminococcaceae;g__Faecalibacterium	0.0089906	0.0347897	0.0281515	0.258427	-0.0257991	8.7737e-07	9.4756e-05	0.27624	-0.0203749	0.000966848	0.0838047	Down	Down
d__Bacteria;p__Firmicutes;c__Clostridia;o__Lachnospirales;f__Lachnospiraceae;g__[Eubacterium]_hallii_group	0.00295718	0.0111172	0.0093732	0.266	-0.00816004	2.11108e-05	0.000506659	0.432006	-0.00532392	0.0027172	0.107601	Down	Down
d__Bacteria;p__Firmicutes;c__Clostridia;o__Oscillospirales;f__Ruminococcaceae;g__Subdoligranulum	0.00121165	0.00574915	0.0115961	0.210753	-0.0045375	1.6934e-05	0.000492514	0.136179	-0.010017	0.00237684	0.107601	Down	Down
d__Bacteria;p__Proteobacteria;c__Gammaproteobacteria;o__Enterobacterales;f__Enterobacteriaceae;g__Escherichia-Shigella	0.105432	0.0311389	0.0218377	3.38585	0.0742928	0.0119956	0.0539801	6.15381	0.112547	0.00373163	0.123144	Up	Up
d__Bacteria;p__Firmicutes;c__Clostridia;o__Lachnospirales;f__Lachnospiraceae;g__Roseburia	0.00636295	0.0217145	0.0168428	0.293028	-0.0153516	2.03153e-06	0.000138733	0.448942	-0.00928136	0.0064861	0.165976	Down	Down
d__Bacteria;p__Proteobacteria;c__Gammaproteobacteria;o__Enterobacterales;f__Enterobacteriaceae;__	0.137159	0.0260959	0.0269901	5.25597	0.111063	0.00047249	0.00562283	5.03166	0.108815	0.00670611	0.165976	Up	Up
d__Bacteria;p__Firmicutes;c__Clostridia;o__Lachnospirales;f__Lachnospiraceae;g__Lachnospira	0.00246209	0.00726143	0.010957	0.339065	-0.00479933	0.000799897	0.00719907	0.195117	-0.00881908	0.0105805	0.174578	Down	Down
d__Bacteria;p__Firmicutes;c__Clostridia;o__Lachnospirales;f__Lachnospiraceae;g__Lachnospiraceae_NK4A136_group	0.00217649	0.0130517	0.00645805	0.166758	-0.0108752	8.59153e-05	0.00132555	0.330547	-0.00432336	0.0101854	0.174578	Down	Down
d__Bacteria;p__Firmicutes;c__Clostridia;o__Lachnospirales;f__Lachnospiraceae;g__Lachnospiraceae_UCG-001	0.000365522	0.00168805	0.00203053	0.216535	-0.00132253	0.0136463	0.0577962	0	-0.00203053	0.00915169	0.174578	Down	Down
d__Bacteria;p__Firmicutes;c__Clostridia;o__Oscillospirales;f__Oscillospiraceae;g__UCG-002	0.000598841	0.00656813	0.00473338	0.0911737	-0.00596929	1.82413e-05	0.000492514	0.166604	-0.00394478	0.00971619	0.174578	Down	Down
d__Bacteria;p__Bacteroidota;c__Bacteroidia;o__Bacteroidales;f__Barnesiellaceae;g__Barnesiella	0	0.00147382	0.00204443	0	-0.00147382	0.00309367	0.0208822	0	-0.00204443	0.0142662	0.201765	Down	Down
d__Bacteria;p__Firmicutes;c__Clostridia;o__Lachnospirales;f__Lachnospiraceae;g__[Ruminococcus]_torques_group	0.00576831	0.0117519	0.0127824	0.490842	-0.00598356	0.00118067	0.00951466	0.570207	-0.0054938	0.0177884	0.228518	Down	Down
d__Bacteria;p__Firmicutes;c__Clostridia;o__Peptostreptococcales-Tissierellales;f__Anaerovoracaceae;__	0.000173265	0.00188947	0.00112056	0.0917001	-0.0017162	4.76896e-05	0.000877525	0.0815212	-0.00102921	0.0184661	0.228518	Down	Down
d__Bacteria;p__Firmicutes;c__Clostridia;o__Peptostreptococcales-Tissierellales;f__Peptostreptococcaceae;g__Romboutsia	0.00317746	0.0112185	0.0110609	0.283234	-0.00804101	0.000564568	0.00580699	0.284075	-0.00791874	0.0217902	0.239692	Down	Down
d__Bacteria;p__Firmicutes;c__Clostridia;o__Oscillospirales;__;__	0.00149419	0.00566067	0.0065925	0.263959	-0.00416649	4.87514e-05	0.000877525	0.299674	-0.0046169	0.0253294	0.250761	Down	Down
d__Bacteria;p__Proteobacteria;c__Gammaproteobacteria;o__Burkholderiales;f__Oxalobacteraceae;g__Oxalobacter	1.40797e-05	0.000572015	0.00188392	0.0246142	-0.000557935	0.00337463	0.0214388	0.0116588	-0.00186196	0.0243902	0.250761	Down	Down
d__Bacteria;p__Firmicutes;c__Clostridia;o__Lachnospirales;f__Lachnospiraceae;g__Blautia	0.029829	0.0358823	0.0474275	0.8313	-0.00605333	0.00861063	0.0432534	0.477726	-0.0247702	0.0288365	0.271887	Down	Down
d__Bacteria;p__Firmicutes;c__Clostridia;o__Lachnospirales;f__Lachnospiraceae;__	0.0417776	0.0710899	0.0773665	0.587672	-0.0293124	0.000770342	0.00719907	0.586003	-0.0320295	0.0358399	0.322559	Down	Down
d__Bacteria;p__Firmicutes;c__Bacilli;o__Erysipelotrichales;f__Erysipelatoclostridiaceae;g__Erysipelotrichaceae_UCG-003	0.00124324	0.00466579	0.00300226	0.26646	-0.00342254	4.56203e-05	0.000877525	0.500881	-0.00149849	0.0445533	0.327919	Down	Down
d__Bacteria;p__Firmicutes;c__Clostridia;o__Lachnospirales;f__Lachnospiraceae;g__Coprococcus	0.00217502	0.00546805	0.00381989	0.39777	-0.00329302	4.62969e-06	0.000200003	0.613727	-0.00147552	0.0426947	0.327919	Down	Down
d__Bacteria;p__Firmicutes;c__Clostridia;o__Oscillospirales;f__Ruminococcaceae;__	0.00414287	0.0119787	0.0127406	0.345852	-0.00783586	0.000413494	0.0052538	0.403205	-0.00760355	0.0463724	0.327919	Down	Down
d__Bacteria;p__Firmicutes;c__Clostridia;o__Oscillospirales;f__Ruminococcaceae;g__uncultured	8.20849e-05	0.000804034	0.000510376	0.102091	-0.000721949	0.013245	0.0577962	0.250898	-0.000382324	0.058024	0.355032	Down	Down
d__Bacteria;p__Firmicutes;c__Clostridia;o__Oscillospirales;f__UCG-010;g__UCG-010	0	0.00084528	0.000300067	0	-0.00084528	0.00169669	0.0128379	0	-0.000300067	0.0590582	0.355032	Down	Down
d__Bacteria;p__Firmicutes;c__Clostridia;o__Peptostreptococcales-Tissierellales;f__Peptostreptococcaceae;g__Clostridioides	0.00198718	0	4.88941e-05	Inf	0.00198718	0.00753308	0.0396865	47.412	0.00226927	0.0591721	0.355032	Up	Up
d__Bacteria;p__Firmicutes;c__Clostridia;o__Christensenellales;f__Christensenellaceae;g__Christensenellaceae_R-7_group	0.0005384	0.00373914	0.00114445	0.14399	-0.00320074	0.00471837	0.0261325	0.681734	-0.00036424	0.069213	0.391548	Down	Down
d__Bacteria;p__Firmicutes;c__Clostridia;__;__;__	0.00124655	0.00404895	0.00533857	0.307871	-0.00280239	0.0105163	0.0493811	0.314498	-0.0036596	0.0733291	0.40331	Down	Down
d__Bacteria;p__Firmicutes;c__Clostridia;o__Oscillospirales;f__Oscillospiraceae;g__UCG-003	0.000157961	0.00134317	0.00119518	0.117603	-0.00118521	0.00448499	0.0254936	0.206176	-0.000948766	0.0755606	0.404351	Down	Down
d__Bacteria;p__Bacteroidota;c__Bacteroidia;o__Bacteroidales;f__Prevotellaceae;g__Prevotella	0.00827548	0.0956177	0.0984993	0.0865476	-0.0873422	0.00348781	0.0215248	0.130429	-0.0856521	0.0829604	0.432267	Down	Down
d__Bacteria;p__Firmicutes;c__Clostridia;o__Lachnospirales;f__Lachnospiraceae;g__Agathobacter	0.00318419	0.0194941	0.0158487	0.163341	-0.0163099	8.70154e-06	0.000313256	0.313421	-0.0108814	0.0894202	0.45398	Down	Down
d__Bacteria;p__Actinobacteriota;c__Coriobacteriia;o__Coriobacteriales;f__Eggerthellaceae;g__Adlercreutzia	0	0.000802958	0.00117823	0	-0.000802958	0.00559225	0.0301982	0	-0.00117823	0.100348	0.484609	Down	Down
d__Bacteria;p__Firmicutes;c__Clostridia;o__Lachnospirales;f__Lachnospiraceae;g__[Eubacterium]_ruminantium_group	0	0.00361992	0.000759843	0	-0.00361992	0.000495197	0.00562283	0	-0.000759843	0.100348	0.484609	Down	Down
d__Bacteria;p__Firmicutes;c__Bacilli;o__Erysipelotrichales;f__Erysipelotrichaceae;g__Turicibacter	0.000101734	0.00060841	0.000562618	0.167213	-0.000506676	0.00986038	0.0473298	0.282083	-0.000403913	0.107328	0.498773	Down	Down
d__Bacteria;p__Firmicutes;c__Clostridia;o__Oscillospirales;f__Butyricicoccaceae;g__Butyricicoccus	0.00180675	0.00468524	0.00258718	0.385625	-0.00287849	0.000300988	0.00406334	0.532946	-0.00120836	0.112595	0.506675	Down	Down
d__Bacteria;p__Firmicutes;c__Clostridia;o__Lachnospirales;f__Lachnospiraceae;g__Tyzzerella	0.00192733	0.00337698	0.00355896	0.570726	-0.00144965	0.000634004	0.00622477	0.307317	-0.00246523	0.116925	0.514469	Down	Down
d__Bacteria;p__Firmicutes;c__Clostridia;o__Lachnospirales;f__Lachnospiraceae;g__CAG-56	0.00173191	0.00682788	0.00435199	0.253652	-0.00509597	0.0191155	0.0750718	0.620814	-0.00165021	0.141482	0.574787	Down	Down
d__Bacteria;p__Firmicutes;c__Clostridia;o__Monoglobales;f__Monoglobaceae;g__Monoglobus	0.0018573	0.00733506	0.0112095	0.253208	-0.00547777	0.000198385	0.00285675	0.163566	-0.009376	0.142245	0.574787	Down	Down
d__Bacteria;p__Firmicutes;c__Negativicutes;o__Veillonellales-Selenomonadales;f__Selenomonadaceae;g__Megamonas	0.0169015	0.0306137	0.0325441	0.55209	-0.0137122	0.018379	0.0735161	0.51635	-0.01574	0.140562	0.574787	Down	Down
d__Bacteria;p__Firmicutes;c__Clostridia;o__Oscillospirales;f__Oscillospiraceae;g__UCG-005	0.000104141	0.00169834	0.000404456	0.0613192	-0.0015942	0.0017236	0.0128379	0	-0.000404456	0.181449	0.641553	Down	Down
d__Bacteria;p__Proteobacteria;c__Gammaproteobacteria;o__Enterobacterales;__;__	0.0190668	0.0020968	0.00945741	9.09329	0.01697	0.0135466	0.0577962	2.86714	0.0176583	0.170599	0.641553	Up	Up
d__Bacteria;p__Bacteroidota;c__Bacteroidia;o__Bacteroidales;f__Marinifilaceae;g__Butyricimonas	0.00105534	0.00388439	0.00333347	0.271688	-0.00282905	0.0038639	0.0231834	0.441315	-0.00186236	0.201204	0.660788	Down	Down
d__Bacteria;p__Bacteroidota;c__Bacteroidia;o__Bacteroidales;f__Rikenellaceae;g__Alistipes	0.0149145	0.0114885	0.0153088	1.29821	0.00342599	0.00958166	0.0470373	1.28224	0.00432081	0.330447	0.816405	Up	Up
d__Bacteria;p__Firmicutes;c__Bacilli;o__RF39;f__RF39;g__RF39	0	0.00218883	5.40205e-05	0	-0.00218883	0.0179095	0.0729895	0	-5.40205e-05	0.371093	0.816405	Down	Down
d__Bacteria;p__Firmicutes;c__Clostridia;o__Clostridia_UCG-014;f__Clostridia_UCG-014;g__Clostridia_UCG-014	0.000315333	0.00207417	0.000708896	0.152028	-0.00175884	0.00414945	0.0242238	0.418601	-0.000412151	0.293622	0.816405	Down	Down
d__Bacteria;p__Firmicutes;c__Clostridia;o__Lachnospirales;f__Lachnospiraceae;g__[Ruminococcus]_gnavus_group	0.0292932	0.00533763	0.00946257	5.48806	0.0239556	0.00273434	0.0190522	1.97093	0.0091875	0.298851	0.816405	Up	Up
d__Bacteria;p__Firmicutes;c__Clostridia;o__Lachnospirales;f__Lachnospiraceae;g__Lachnospiraceae_ND3007_group	0.000303974	0.00179062	0.000618498	0.16976	-0.00148664	0.0032923	0.0214388	0.566968	-0.00026783	0.362727	0.816405	Down	Down
d__Bacteria;p__Firmicutes;c__Clostridia;o__Oscillospirales;f__Oscillospiraceae;g__NK4A214_group	0.000117808	0.00119862	0.000417229	0.0982865	-0.00108081	0.011131	0.0511552	0.44048	-0.000233448	0.401678	0.856741	Down	Down
d__Bacteria;p__Firmicutes;c__Clostridia;o__Lachnospirales;f__Lachnospiraceae;g__[Eubacterium]_ventriosum_group	0.00419009	0.00605304	0.00219552	0.692229	-0.00186295	6.99674e-05	0.00116253	2.78904	0.00392787	0.484642	0.95009	Down	Up
d__Bacteria;p__Firmicutes;c__Bacilli;__;__;__	0.00598774	0.000626996	0.00165672	9.54989	0.00536074	0.00837323	0.0430623	0.869284	-0.000216561	0.838464	1	Up	Down
d__Bacteria;p__Firmicutes;c__Clostridia;o__Lachnospirales;f__Lachnospiraceae;g__Anaerostipes	0.0120655	0.011415	0.010562	1.05698	0.000650466	0.000834394	0.00720916	1.35827	0.00378403	0.6319	1	Up	Up
d__Bacteria;p__Firmicutes;c__Clostridia;o__Oscillospirales;f__[Eubacterium]_coprostanoligenes_group;g__[Eubacterium]_coprostanoligenes_group	0.00262983	0.00717801	0.00518008	0.366373	-0.00454818	0.0024068	0.017329	0.720015	-0.00145035	0.550935	1	Down	Down
d__Bacteria;p__Firmicutes;c__Clostridia;o__Oscillospirales;f__Oscillospiraceae;g__uncultured	9.65465e-05	0.000709841	0.000194965	0.136011	-0.000613294	0.00118933	0.00951466	0.680332	-6.23241e-05	0.672604	1	Down	Down
d__Bacteria;p__Firmicutes;c__Negativicutes;o__Veillonellales-Selenomonadales;f__Veillonellaceae;g__Veillonella	0.0174715	0.000851262	0.00333635	20.5242	0.0166202	0.000520633	0.00562283	1.01967	6.56284e-05	0.724082	1	Up	Up
Listed are differential genera between patients with quiescent Crohn's disease (CD-R) and healthy non-relative controls (Non-relative). Relative abundances were compared between CD-R and Non-relative, as well as between CD-R and their healthy siblings (Sibling-R). Paired Wilcoxon rank sum tests were performed for CD-R vs. Sibling-R, and unpaired Wilcoxon rank sum tests for CD-R vs. non-relative. …
