## Supplementary material for "Enhanced microbiota profiling in patients with quiescent Crohn’s disease through comparison with paired healthy first-degree relatives using fecal metagenomics and metabolomics": Supplementary Table S5.xlsx

### Sheet: CD-A & Sibling-A
Supplementary Table S5 | Differential microbial pathways between patients with active Crohn's disease and their Siblings.
ID	Description	Class	Case_mean (CD-A)	Control_mean (Sibling-A)	FC (CD-A / Sibling-A)	DA (CD-A & Sibling-A)	P value	FDR	Rank	Trend
PWY-7374	1,4-dihydroxy-6-naphthoate biosynthesis I	Cofactor, Prosthetic Group, Electron Carrier, and Vitamin Biosynthesis	1.80108e-05	0.000123272	0.146106	-0.000105261	0.0005788	0.00126688	1	down
PWY-6165	Chorismate biosynthesis	Aromatic Compound Degradation/Biosynthesis	9.47194e-06	4.65749e-05	0.20337	-3.71029e-05	0.0280078	0.0425711	2	down
P221-PWY	Other degradation	Others	5.89406e-05	0.000174876	0.337043	-0.000115935	0.00913864	0.0156306	3	down
PWY-6478	GDP sugar biosynthesis	Carbohydrate Biosynthesis/Degradation	0.000450385	0.00124851	0.360738	-0.000798125	0.00138496	0.00270933	4	down
METH-ACETATE-PWY	Methanogenesis	Others	0.000792894	0.00195123	0.406357	-0.00115833	0.000142783	0.000395496	5	down
PWY-5304	Sulfur oxidation	Others	0.000724588	0.00173756	0.417014	-0.00101298	0.000535667	0.00118073	6	down
PWY-7198	Pyrimid deoxyribonucleot de novo biosynthesis	Nucleoside and Nucleotide Biosynthesis/Degradation	0.000512558	0.00112863	0.454143	-0.00061607	0.000142783	0.000395496	7	down
PWY-6263	Menaquinone biosynthesis	Cofactor, Prosthetic Group, Electron Carrier, and Vitamin Biosynthesis	0.000365864	0.000787106	0.464822	-0.000421242	0.01619	0.026121	8	down
PWY-7210	Pyrimidine nucleotide salvage	Amino Acid Biosynthesis/Degradation	0.000627199	0.00132214	0.47438	-0.000694946	0.00026688	0.000652605	9	down
POLYAMINSYN3-PWY	superpathway of polyamine biosynthesis II	Amide, Amidine, Amine, and Polyamine Degradation	0.00064535	0.00128765	0.501185	-0.000642299	5.4881e-05	0.000209485	10	down
PWY-7371	1,4-dihydroxy-6-naphthoate biosynthesis II	Cofactor, Prosthetic Group, Electron Carrier, and Vitamin Biosynthesis	0.000270271	0.000520519	0.519233	-0.000250249	0.0229402	0.0357228	11	down
TEICHOICACID-PWY	poly(glycerol phosphate) wall teichoic acid biosynthesis	Cell Structure Biosynthesis	0.000666649	0.00118472	0.562707	-0.00051807	0.0022483	0.00421388	12	down
P124-PWY	Bifidobacterium shunt	Fermentation to Short-Chain Fatty Acids	0.000492893	0.00085692	0.575192	-0.000364026	0.0245397	0.037837	13	down
PWY-5505	L-glutamate and L-glutamine biosynthesis	Amino Acid Biosynthesis/Degradation	0.00314645	0.00525408	0.598858	-0.00210763	5.52833e-06	4.67667e-05	14	down
P122-PWY	heterolactic fermentation	Fermentation to Short-Chain Fatty Acids	0.00041989	0.000680177	0.617324	-0.000260287	0.028018	0.0425711	15	down
PWY-6545	pyrimidine deoxyribonucleotides de novo biosynthesis III	Amino Acid Biosynthesis/Degradation	0.00169011	0.002695	0.62713	-0.00100488	0.0020453	0.00387988	16	down
PWY-6471	peptidoglycan biosynthesis IV (Enterococcus faecium)	Others	0.00131219	0.00202383	0.648372	-0.000711634	0.00645076	0.0115376	17	down
GLYCOGENSYNTH-PWY	glycogen biosynthesis I (from ADP-D-Glucose)	Carbohydrate Biosynthesis/Degradation	0.00525495	0.00788337	0.666586	-0.00262843	6.4075e-07	1.43253e-05	18	down
PWY-6151	S-adenosyl-L-methionine salvage I	Amino Acid Biosynthesis/Degradation	0.00390439	0.00544499	0.717062	-0.00154059	1.04308e-06	1.8138e-05	19	down
PYRIDNUCSAL-PWY	NAD salvage pathway I (PNC VI cycle)	Cofactor, Prosthetic Group, Electron Carrier, and Vitamin Biosynthesis	0.00429317	0.0059822	0.717658	-0.00168902	4.91738e-07	1.39922e-05	20	down
SER-GLYSYN-PWY	superpathway of L-serine and glycine biosynthesis I	Amino Acid Biosynthesis/Degradation	0.00537459	0.00738227	0.728041	-0.00200767	6.4075e-07	1.43253e-05	21	down
DTDPRHAMSYN-PWY	dTDP-β-L-rhamnose biosynthesis	Carbohydrate Biosynthesis/Degradation	0.0055024	0.00753294	0.730445	-0.00203054	0.000919938	0.00185768	22	down
PYRIDNUCSYN-PWY	NAD de novo biosynthesis I	Cofactor, Prosthetic Group, Electron Carrier, and Vitamin Biosynthesis	0.00424971	0.00580903	0.73157	-0.00155932	6.4075e-07	1.43253e-05	23	down
PWY-5121	superpathway of geranylgeranyl diphosphate biosynthesis II (via MEP)	Secondary Metabolite Biosynthesis/Degradation	0.00524678	0.00714543	0.734284	-0.00189865	1.3113e-06	1.86563e-05	24	down
PWY-5100	pyruvate fermentation to acetate and lactate II	Fermentation to Short-Chain Fatty Acids	0.0055763	0.00758651	0.735029	-0.00201021	1.04308e-06	1.8138e-05	25	down
GLUTORN-PWY	L-ornithine biosynthesis I	Amino Acid Biosynthesis/Degradation	0.00421244	0.00572183	0.736204	-0.00150939	3.76999e-06	3.68753e-05	26	down
HISTSYN-PWY	L-histidine biosynthesis	Amino Acid Biosynthesis/Degradation	0.00487059	0.006598	0.738192	-0.00172741	1.3113e-06	1.86563e-05	27	down
PWY-5509	adenosylcobalamin biosynthesis from adenosylcobinamide-GDP I	Cofactor, Prosthetic Group, Electron Carrier, and Vitamin Biosynthesis	0.00420797	0.00568351	0.740382	-0.00147554	9.59635e-05	0.0003034	28	down
PWY-6269	superpathway of adenosylcobalamin salvage from cobinamide II	Cofactor, Prosthetic Group, Electron Carrier, and Vitamin Biosynthesis	0.00424939	0.00572157	0.742698	-0.00147217	7.28965e-05	0.00024273	29	down
NONMEVIPP-PWY	methylerythritol phosphate pathway I	Secondary Metabolite Biosynthesis/Degradation	0.00557035	0.00745726	0.74697	-0.00188691	1.63913e-06	2.05219e-05	30	down
PWY-7560	methylerythritol phosphate pathway II	Secondary Metabolite Biosynthesis/Degradation	0.00557035	0.00745726	0.74697	-0.00188691	1.63913e-06	2.05219e-05	31	down
PWY-6163	chorismate biosynthesis from 3-dehydroquinate	Others	0.00578608	0.00772626	0.748885	-0.00194018	1.49012e-08	2.33203e-06	32	down
GLYCOCAT-PWY	glycogen degradation I	Carbohydrate Biosynthesis/Degradation	0.00613988	0.00817499	0.751057	-0.0020351	1.63913e-06	2.05219e-05	33	down
ARGSYNBSUB-PWY	L-arginine biosynthesis II (acetyl cycle)	Amino Acid Biosynthesis/Degradation	0.00432953	0.00573495	0.754938	-0.00140542	3.52263e-05	0.000159795	34	down
PWY-6737	starch degradation V	Carbohydrate Biosynthesis/Degradation	0.00664909	0.0087895	0.75648	-0.00214042	3.02345e-05	0.000143385	35	down
ARO-PWY	Chorismate biosynthesis I	Aromatic Compound Degradation/Biosynthesis	0.00575356	0.00757816	0.759229	-0.0018246	1.49012e-08	2.33203e-06	36	down
PWY-6122	5-aminoimidazole ribonucleotide biosynthesis II	Nucleoside and Nucleotide Biosynthesis/Degradation	0.00578331	0.00760466	0.760495	-0.00182135	3.08454e-06	3.2182e-05	37	down
PWY-6277	superpathway of 5-aminoimidazole ribonucleotide biosynthesis	Nucleoside and Nucleotide Biosynthesis/Degradation	0.00578331	0.00760466	0.760495	-0.00182135	3.08454e-06	3.2182e-05	38	down
PWY-5104	L-isoleucine biosynthesis IV	Amino Acid Biosynthesis/Degradation	0.00644675	0.00843202	0.764555	-0.00198527	4.91738e-07	1.39922e-05	39	down
PWY-6123	Chorismate biosynthesis II (archaea)	Aromatic Compound Degradation/Biosynthesis	0.00566358	0.0073999	0.765359	-0.00173632	2.58684e-05	0.000134947	40	down
COMPLETE-ARO-PWY	superpathway of aromatic amino acid biosynthesis	Aromatic Compound Degradation/Biosynthesis	0.00605804	0.00791481	0.765406	-0.00185677	2.98023e-08	3.10938e-06	41	down
PWY-6897	thiamine diphosphate salvage II	Cofactor, Prosthetic Group, Electron Carrier, and Vitamin Biosynthesis	0.0045882	0.0059852	0.766592	-0.001397	3.02345e-05	0.000143385	42	down
PANTOSYN-PWY	superpathway of coenzyme A biosynthesis I (bacteria)	Cofactor, Prosthetic Group, Electron Carrier, and Vitamin Biosynthesis	0.00452742	0.00588207	0.769698	-0.00135465	3.76999e-06	3.68753e-05	43	down
PWY-5686	UMP biosynthesis I	Nucleoside and Nucleotide Biosynthesis/Degradation	0.00614679	0.0079851	0.769783	-0.00183831	1.3113e-06	1.86563e-05	44	down
PWY-5973	cis-vaccenate biosynthesis	Fatty Acid and Lipid Biosynthesis/Degradation	0.00673367	0.00874158	0.770304	-0.00200791	2.58684e-05	0.000134947	45	down
PWY-7208	superpathway of pyrimidine nucleobases salvage	Amino Acid Biosynthesis/Degradation	0.00637501	0.00825172	0.772567	-0.00187671	1.13547e-05	7.56174e-05	46	down
COA-PWY	coenzyme A biosynthesis I (bacteria)	Cofactor, Prosthetic Group, Electron Carrier, and Vitamin Biosynthesis	0.00534217	0.00690011	0.774215	-0.00155794	5.52833e-06	4.67667e-05	47	down
PWY-6609	adenine and adenosine salvage III	Nucleoside and Nucleotide Biosynthesis/Degradation	0.00516063	0.00666015	0.774852	-0.00149952	4.09335e-05	0.000168581	48	down
PWY-7400	L-arginine biosynthesis IV (archaea)	Amino Acid Biosynthesis/Degradation	0.0044911	0.00576703	0.778754	-0.00127593	9.53674e-06	6.63333e-05	49	down
ARGSYN-PWY	L-arginine biosynthesis I (via L-ornithine)	Amino Acid Biosynthesis/Degradation	0.00448939	0.00576154	0.7792	-0.00127215	9.53674e-06	6.63333e-05	50	down
PWY-7219	adenosine ribonucleotides de novo biosynthesis	Nucleoside and Nucleotide Biosynthesis/Degradation	0.00643008	0.00822895	0.781397	-0.00179887	4.57466e-06	4.09105e-05	51	down
PANTO-PWY	phosphopantothenate biosynthesis I	Cofactor, Prosthetic Group, Electron Carrier, and Vitamin Biosynthesis	0.00428737	0.0054807	0.782266	-0.00119334	1.34706e-05	8.78399e-05	52	down
PWY-5097	L-lysine biosynthesis VI	Amino Acid Biosynthesis/Degradation	0.0062546	0.00797929	0.783854	-0.00172469	1.04308e-06	1.8138e-05	53	down
BRANCHED-CHAIN-AA-SYN-PWY	superpathway of branched chain amino acid biosynthesis	Amino Acid Biosynthesis/Degradation	0.00611397	0.0077973	0.784113	-0.00168334	2.08616e-07	1.08828e-05	54	down
PWY-5101	L-isoleucine biosynthesis II	Amino Acid Biosynthesis/Degradation	0.00700446	0.00890707	0.786393	-0.00190261	1.04308e-07	8.16211e-06	55	down
PWY-2942	L-lysine biosynthesis III	Amino Acid Biosynthesis/Degradation	0.00635116	0.00807601	0.786423	-0.00172485	1.3113e-06	1.86563e-05	56	down
PWY-5103	L-isoleucine biosynthesis III	Amino Acid Biosynthesis/Degradation	0.00607657	0.00771659	0.787469	-0.00164001	2.83122e-07	1.26596e-05	57	down
PWY-7663	gondoate biosynthesis (anaerobic)	Fatty Acid and Lipid Biosynthesis/Degradation	0.00737465	0.00935566	0.788255	-0.00198101	0.000300899	0.000713496	58	down
PWY-6121	5-aminoimidazole ribonucleotide biosynthesis I	Nucleoside and Nucleotide Biosynthesis/Degradation	0.00606355	0.00767891	0.789637	-0.00161536	4.57466e-06	4.09105e-05	59	down
TRNA-CHARGING-PWY	tRNA charging	Others	0.0056778	0.00718974	0.789709	-0.00151194	2.04146e-06	2.4576e-05	60	down
PWY-6386	UDP-N-acetylmuramoyl-pentapeptide biosynthesis II (lysine-containing)	Cell Structure Biosynthesis	0.00575547	0.00728445	0.790103	-0.00152899	2.58684e-05	0.000134947	61	down
PEPTIDOGLYCANSYN-PWY	peptidoglycan biosynthesis I (meso-diaminopimelate containing)	Cell Structure Biosynthesis	0.00568114	0.00718708	0.790466	-0.00150594	1.59293e-05	9.97177e-05	62	down
PWY-6385	peptidoglycan biosynthesis III (mycobacteria)	Cell Structure Biosynthesis	0.00565896	0.00715498	0.790913	-0.00149602	1.87904e-05	0.000115321	63	down
PWY-3001	superpathway of L-isoleucine biosynthesis I	Amino Acid Biosynthesis/Degradation	0.00629391	0.00794891	0.791795	-0.00165501	1.04308e-06	1.8138e-05	64	down
ILEUSYN-PWY	L-isoleucine biosynthesis I (from threonine)	Amino Acid Biosynthesis/Degradation	0.00651802	0.008218	0.79314	-0.00169997	3.72529e-07	1.29557e-05	65	down
VALSYN-PWY	L-isoleucine biosynthesis I (from threonine)	Amino Acid Biosynthesis/Degradation	0.00651802	0.008218	0.79314	-0.00169997	3.72529e-07	1.29557e-05	66	down
TRPSYN-PWY	L-tryptophan biosynthesis	Amino Acid Biosynthesis/Degradation	0.00487466	0.00614202	0.793656	-0.00126737	0.000184342	0.000480826	67	down
PWY-7221	guanosine ribonucleotides de novo biosynthesis	Nucleoside and Nucleotide Biosynthesis/Degradation	0.00574348	0.00723349	0.794012	-0.00149001	3.02345e-05	0.000143385	68	down
PWY-6387	UDP-N-acetylmuramoyl-pentapeptide biosynthesis I (meso-diaminopimelate containing)	Cell Structure Biosynthesis	0.0057674	0.00726148	0.794245	-0.00149409	2.20835e-05	0.000132926	69	down
THRESYN-PWY	superpathway of L-threonine biosynthesis	Amino Acid Biosynthesis/Degradation	0.00630138	0.00793045	0.79458	-0.00162907	9.53674e-06	6.63333e-05	70	down
DAPLYSINESYN-PWY	L-lysine biosynthesis I	Amino Acid Biosynthesis/Degradation	0.00492388	0.00617903	0.796869	-0.00125515	0.000109777	0.000333594	71	down
PWY-621	sucrose degradation III (sucrose invertase)	Carbohydrate Biosynthesis/Degradation	0.00502023	0.00626962	0.800724	-0.00124939	0.00960879	0.0161696	72	down
ANAGLYCOLYSIS-PWY	glycolysis III (from glucose)	Others	0.00655123	0.00816964	0.8019	-0.0016184	4.57466e-06	4.09105e-05	73	down
COBALSYN-PWY	Adenosylcobalamin biosynthesis	Cofactor, Prosthetic Group, Electron Carrier, and Vitamin Biosynthesis	0.00488029	0.00600341	0.812921	-0.00112311	9.59635e-05	0.0003034	74	down
PWY-5659	GDP-mannose biosynthesis	Carbohydrate Biosynthesis/Degradation	0.00475556	0.00584914	0.813036	-0.00109358	0.00699849	0.0121696	75	down
RIBOSYN2-PWY	flavin biosynthesis I (bacteria and plants)	Cofactor, Prosthetic Group, Electron Carrier, and Vitamin Biosynthesis	0.00504724	0.00620585	0.813304	-0.00115861	0.00113155	0.00222752	76	down
CALVIN-PWY	Calvin-Benson-Bassham cycle	Carbohydrate Biosynthesis/Degradation	0.00698035	0.00856902	0.814603	-0.00158867	2.5183e-06	2.8151e-05	77	down
1CMET2-PWY	folate transformations III (E. coli)	Cofactor, Prosthetic Group, Electron Carrier, and Vitamin Biosynthesis	0.0052698	0.00645066	0.81694	-0.00118086	6.66082e-06	5.34573e-05	78	down
PWY-6317	D-galactose degradation I (Leloir pathway)	Carbohydrate Biosynthesis/Degradation	0.00529297	0.00647302	0.817697	-0.00118005	0.000142783	0.000395496	79	down
PWY-5667	CDP-diacylglycerol biosynthesis I	Fatty Acid and Lipid Biosynthesis/Degradation	0.00655355	0.00801325	0.817839	-0.0014597	7.98702e-06	6.09741e-05	80	down
PWY0-1319	CDP-diacylglycerol biosynthesis II	Fatty Acid and Lipid Biosynthesis/Degradation	0.00655355	0.00801325	0.817839	-0.0014597	7.98702e-06	6.09741e-05	81	down
PWY4FS-7	phosphatidylglycerol biosynthesis I	Fatty Acid and Lipid Biosynthesis/Degradation	0.00562069	0.00674469	0.83335	-0.001124	2.58684e-05	0.000134947	82	down
PWY4FS-8	phosphatidylglycerol biosynthesis II	Fatty Acid and Lipid Biosynthesis/Degradation	0.00562069	0.00674469	0.83335	-0.001124	2.58684e-05	0.000134947	83	down
OANTIGEN-PWY	O-antigen building blocks biosynthesis (E. coli)	Carbohydrate Biosynthesis/Degradation	0.00410864	0.00490434	0.837755	-0.000795707	0.00699849	0.0121696	84	down
PWY-6969	TCA cycle V (2-oxoglutarate synthase)	TCA cycle	0.00494685	0.00586495	0.84346	-0.000918098	0.01619	0.026121	85	down
NONOXIPENT-PWY	pentose phosphate pathway (non-oxidative branch) I	Others	0.00853096	0.0100801	0.846318	-0.00154913	1.13547e-05	7.56174e-05	86	down
PWY-6892	thiazole component of thiamine diphosphate biosynthesis I	Cofactor, Prosthetic Group, Electron Carrier, and Vitamin Biosynthesis	0.0051675	0.00609671	0.847588	-0.000929211	0.000667766	0.00140276	87	down
PHOSLIPSYN-PWY	superpathway of phospholipid biosynthesis III (E. coli)	Fatty Acid and Lipid Biosynthesis/Degradation	0.00626237	0.00733225	0.854085	-0.00106989	4.09335e-05	0.000168581	88	down
PWY-7229	superpathway of adenosine nucleotides de novo biosynthesis I	Nucleoside and Nucleotide Biosynthesis/Degradation	0.00684202	0.00797473	0.857963	-0.00113271	0.000535667	0.00118073	89	down
PWY-6126	superpathway of adenosine nucleotides de novo biosynthesis II	Nucleoside and Nucleotide Biosynthesis/Degradation	0.00651039	0.00758152	0.858718	-0.00107113	0.00059849	0.00129191	90	down
GLUCONEO-PWY	gluconeogenesis I	Carbohydrate Biosynthesis/Degradation	0.00598391	0.0069645	0.859201	-0.000980593	0.00026688	0.000652605	91	down
PWY-7111	pyruvate fermentation to isobutanol (engineered)	Fermentation to Short-Chain Fatty Acids	0.00757705	0.00877158	0.863818	-0.00119453	2.08616e-07	1.08828e-05	92	down
FOLSYN-PWY	superpathway of tetrahydrofolate biosynthesis and salvage	Cofactor, Prosthetic Group, Electron Carrier, and Vitamin Biosynthesis	0.00522514	0.00576709	0.906028	-0.000541947	0.0120766	0.0201063	93	down
PWY0-42	2-Methylcitrate Cycle	Others	0.00126697	0.00014922	8.49056	0.00111774	7.28965e-05	0.00024273	1	up
PWY-5747	Methylcitrate cycle	Others	0.0012819	0.00015365	8.34303	0.00112825	7.28965e-05	0.00024273	2	up
PWY-7446	Sulfoquinovose Degradation	Secondary Metabolite Biosynthesis/Degradation	0.0012611	0.000152168	8.28755	0.00110893	8.37296e-05	0.000272993	3	up
HCAMHPDEG-PWY	Phenolic compounds degradation	Aromatic Compound Degradation/Biosynthesis	0.000929445	0.000113419	8.1948	0.000816027	7.28965e-05	0.00024273	4	up
PWY-6690	Phenolic compounds degradation	Aromatic Compound Degradation/Biosynthesis	0.000929445	0.000113419	8.1948	0.000816027	7.28965e-05	0.00024273	5	up
AST-PWY	L-arginine Degradation II (AST pathway)	Amino Acid Biosynthesis/Degradation	0.00129412	0.000167533	7.72455	0.00112659	9.59635e-05	0.0003034	6	up
PWY0-1338	Lipopolysaccharide-Biosynthesis	Cell Structure Biosynthesis	0.00144675	0.000193976	7.4584	0.00125277	7.28965e-05	0.00024273	7	up
ORNDEG-PWY	superpathway of ornithine degradation	Amide, Amidine, Amine, and Polyamine Degradation	0.00176207	0.000243984	7.22207	0.00151808	7.28965e-05	0.00024273	8	up
3-HYDROXYPHENYLACETATE-DEGRADATION-PWY	Aromatic Compound Degradation	Aromatic Compound Degradation/Biosynthesis	0.00105891	0.000151557	6.98691	0.000907358	0.000125319	0.000363192	9	up
KETOGLUCONMET-PWY	Aldonic acid degradation	Secondary Metabolite Biosynthesis/Degradation	0.000565577	8.17508e-05	6.91831	0.000483826	0.00037695	0.000882683	10	up
METHGLYUT-PWY	Aldehyde degradation	Others	0.00121416	0.000179692	6.75691	0.00103447	4.74602e-05	0.000185688	11	up
ARGDEG-PWY	L-arginine utilization (ADC pathway)	Amino Acid Biosynthesis/Degradation	0.00157748	0.00023361	6.75264	0.00134387	6.3315e-05	0.000227789	12	up
ORNARGDEG-PWY	superpathway of L-arginine and L-ornithine degradation	Amino Acid Biosynthesis/Degradation	0.00157748	0.00023361	6.75264	0.00134387	6.3315e-05	0.000227789	13	up
PWY-5415	Catechol degradation	Aromatic Compound Degradation/Biosynthesis	0.00014825	2.26969e-05	6.53175	0.000125554	0.000184342	0.000480826	14	up
ECASYN-PWY	Polysaccharide Biosynthesis	Cell Structure Biosynthesis	0.00155171	0.000253616	6.11837	0.0012981	4.09335e-05	0.000168581	15	up
PWY-6071	Phenoli compounds degradation	Aromatic Compound Degradation/Biosynthesis	0.000783329	0.000129522	6.04784	0.000653807	0.0020453	0.00387988	16	up
PWY0-1277	3-phenylpropanoate and 3-(3-hydroxyphenyl)propanoate degradation	Aromatic Compound Degradation/Biosynthesis	0.0011285	0.000187504	6.0185	0.000940991	0.000125319	0.000363192	17	up
P281-PWY	3-Phenolic compounds degradation	Aromatic Compound Degradation/Biosynthesis	0.000323383	5.37446e-05	6.01704	0.000269639	0.000427231	0.000976083	18	up
PWY0-321	cinnamate and 3-hydroxycinnamate degradation to 2-hydroxypentadienoate	Aromatic Compound Degradation/Biosynthesis	0.000805066	0.000138826	5.7991	0.00066624	0.0022483	0.00421388	19	up
GALACTARDEG-PWY	D-galactarate degradation	Secondary Metabolite Biosynthesis/Degradation	0.00152945	0.000288986	5.29248	0.00124047	0.000184342	0.000480826	20	up
GLUCARGALACTSUPER-PWY	superpathway of D-glucarate and D-galactarate degradation	Carbohydrate Biosynthesis/Degradation	0.00152945	0.000288986	5.29248	0.00124047	0.000184342	0.000480826	21	up
FAO-PWY	Fatty acid beta-oxidation I	Fatty Acid and Lipid Biosynthesis/Degradation	0.00293586	0.000572019	5.13246	0.00236385	4.74602e-05	0.000185688	22	up
GLYCOL-GLYOXDEG-PWY	superpathway of glycol metabolism and degradation	Others	0.00186976	0.000368171	5.07852	0.00150159	0.000109777	0.000333594	23	up
PWY-5180	Toluene degradation I (aerobic) (via_-cresol)	Aromatic Compound Degradation/Biosynthesis	0.00101165	0.000200386	5.04851	0.000811264	0.003878	0.00709832	24	up
PWY-5182	Toluene degradation II (aerobic) (via 4-methylcatechol)	Aromatic Compound Degradation/Biosynthesis	0.00101165	0.000200386	5.04851	0.000811264	0.003878	0.00709832	25	up
LPSSYN-PWY	superpathway of Kdo2-lipid A biosynthesis	Fatty Acid and Lipid Biosynthesis/Degradation	0.00141166	0.00028731	4.91337	0.00112435	0.000827849	0.00168258	26	up
PWY-5837	1,4-Dihydroxy-2-Naphthoate Biosynthesis	Cofactor, Prosthetic Group, Electron Carrier, and Vitamin Biosynthesis	0.0019718	0.000407911	4.83389	0.00156388	4.74602e-05	0.000185688	27	up
PWY0-1533	Methylphosphonate degradation	Others	0.00137747	0.000294665	4.67472	0.00108281	0.000535667	0.00118073	28	up
GLUCARDEG-PWY	D-glucarate degradation	Secondary Metabolite Biosynthesis/Degradation	0.00156424	0.000337073	4.64066	0.00122717	0.000300899	0.000713496	29	up
PWY-5860	Demethylmenaquinol-6 biosynthesis	Cofactor, Prosthetic Group, Electron Carrier, and Vitamin Biosynthesis	0.00194638	0.000428397	4.5434	0.00151798	2.58684e-05	0.000134947	30	up
PWY-5862	Demethylmenaquinone-9 biosynthesis	Cofactor, Prosthetic Group, Electron Carrier, and Vitamin Biosynthesis	0.00194638	0.000428397	4.5434	0.00151798	2.58684e-05	0.000134947	31	up
UBISYN-PWY	superpathway of ubiquinone-8 biosynthesis	Cofactor, Prosthetic Group, Electron Carrier, and Vitamin Biosynthesis	0.00171808	0.000387368	4.43527	0.00133071	0.00026688	0.000652605	32	up
PWY-5855	Ubiquinol-7 biosynthesis	Cofactor, Prosthetic Group, Electron Carrier, and Vitamin Biosynthesis	0.00174404	0.000396408	4.39961	0.00134763	0.00026688	0.000652605	33	up
PWY-5856	Ubiquinone-9 biosynthesis	Cofactor, Prosthetic Group, Electron Carrier, and Vitamin Biosynthesis	0.00174404	0.000396408	4.39961	0.00134763	0.00026688	0.000652605	34	up
PWY-5857	Ubiquinone-10 biosynthesis	Cofactor, Prosthetic Group, Electron Carrier, and Vitamin Biosynthesis	0.00174404	0.000396408	4.39961	0.00134763	0.00026688	0.000652605	35	up
PWY-6708	Ubiquinone-8 biosynthesis	Aromatic Compound Degradation/Biosynthesis	0.00174404	0.000396408	4.39961	0.00134763	0.00026688	0.000652605	36	up
TCA-GLYOX-BYPASS	superpathway of glyoxylate bypass and TCA	TCA cycle	0.00218549	0.000499349	4.37667	0.00168614	0.000162393	0.000445868	37	up
PWY-5863	Phylloquinone biosynthesis	Cofactor, Prosthetic Group, Electron Carrier, and Vitamin Biosynthesis	0.00196071	0.000452404	4.33398	0.00150831	5.4881e-05	0.000209485	38	up
ALL-CHORISMATE-PWY	superpathway of chorismate metabolism	Others	0.00218884	0.000517709	4.22793	0.00167113	4.09335e-05	0.000168581	39	up
PWY-7013	Fermentation to Propanoate	Fermentation	0.00182654	0.00044143	4.13779	0.00138511	0.000142783	0.000395496	40	up
ENTBACSYN-PWY	Siderophore and Metallophore Biosynthesis	Cell Structure Biosynthesis	0.00199391	0.000483282	4.12577	0.00151063	8.37296e-05	0.000272993	41	up
GLYOXYLATE-BYPASS	superpathway of glyoxylate bypass and TCA	TCA cycle	0.00195506	0.000474456	4.12064	0.0014806	0.000184342	0.000480826	42	up
PWY-5845	Menaquinol-9 biosynthesis	Cofactor, Prosthetic Group, Electron Carrier, and Vitamin Biosynthesis	0.0020899	0.000539238	3.87566	0.00155066	4.09335e-05	0.000168581	43	up
PWY-5850	Menaquinone-6 biosynthesis	Cofactor, Prosthetic Group, Electron Carrier, and Vitamin Biosynthesis	0.0020899	0.000539238	3.87566	0.00155066	4.09335e-05	0.000168581	44	up
PWY-5896	Menaquinone-10 biosynthesis	Cofactor, Prosthetic Group, Electron Carrier, and Vitamin Biosynthesis	0.0020899	0.000539238	3.87566	0.00155066	4.09335e-05	0.000168581	45	up
PPGPPMET-PWY	ppGpp metabolism	Others	0.00273024	0.000709968	3.84559	0.00202027	2.5183e-06	2.8151e-05	46	up
GLUCOSE1PMETAB-PWY	Sugars-And-Polysaccharides-Degradation	Carbohydrate Biosynthesis/Degradation	0.00182676	0.00047855	3.81728	0.00134821	0.000300899	0.000713496	47	up
THREOCAT-PWY	L-threonine Degradation	Amino Acid Biosynthesis/Degradation	0.000780586	0.000224595	3.47553	0.000555991	0.000667766	0.00140276	48	up
GLYCOLYSIS-TCA-GLYOX-BYPASS	surperpathway of glycolysis,TCA,glyoxylate bypass	TCA cycle	0.00270849	0.000780231	3.4714	0.00192826	0.000125319	0.000363192	49	up
PWY-5861	Demethylmenaquinol-8 biosynthesis	Cofactor, Prosthetic Group, Electron Carrier, and Vitamin Biosynthesis	0.00219238	0.000657753	3.33313	0.00153463	3.52263e-05	0.000159795	50	up
PWY-922	Isopentenyl diphosphate biosynthesis	Secondary Metabolite Biosynthesis/Degradation	0.000133565	4.12664e-05	3.23665	9.22984e-05	0.00821505	0.0141281	51	up
KDO-NAGLIPASYN-PWY	Lipopolysaccharide biosynthesis	Cell Structure Biosynthesis	0.00213441	0.000660886	3.22961	0.00147352	6.3315e-05	0.000227789	52	up
PWY-6629	L-tryptophan biosynthesis	Amino Acid Biosynthesis/Degradation	0.00274346	0.000852401	3.21851	0.00189106	0.000142783	0.000395496	53	up
PWY-5910	Diterpenoid Biosynthesis	Secondary Metabolite Biosynthesis/Degradation	0.000182304	5.84281e-05	3.12013	0.000123875	0.00960879	0.0161696	54	up
PWY0-1415	Heme b Biosynthesis from uroporphyrinogen-III	Cofactor, Prosthetic Group, Electron Carrier, and Vitamin Biosynthesis	0.00182293	0.000594082	3.06848	0.00122885	4.74602e-05	0.000185688	55	up
PWY-5897	Menaquinone-11 biosynthesis	Cofactor, Prosthetic Group, Electron Carrier, and Vitamin Biosynthesis	0.00229123	0.00076528	2.99398	0.00152595	3.02345e-05	0.000143385	56	up
PWY-5898	Menaquinone-12 biosynthesis	Cofactor, Prosthetic Group, Electron Carrier, and Vitamin Biosynthesis	0.00229123	0.00076528	2.99398	0.00152595	3.02345e-05	0.000143385	57	up
PWY-5899	Menaquinone-13 biosynthesis	Cofactor, Prosthetic Group, Electron Carrier, and Vitamin Biosynthesis	0.00229123	0.00076528	2.99398	0.00152595	3.02345e-05	0.000143385	58	up
P125-PWY	Butanediol fermentation	Fermentation	8.91458e-05	2.99097e-05	2.9805	5.92361e-05	0.00591325	0.0106858	59	up
PWY-5838	Menaquinol-8 biosynthesis I	Cofactor, Prosthetic Group, Electron Carrier, and Vitamin Biosynthesis	0.00232798	0.00081615	2.85239	0.00151183	2.58684e-05	0.000134947	60	up
PWY-5840	Menaquinol-7 biosynthesis	Cofactor, Prosthetic Group, Electron Carrier, and Vitamin Biosynthesis	0.00229395	0.000817815	2.80498	0.00147614	3.52263e-05	0.000159795	61	up
P105-PWY	TCA cycle IV (2-oxoglutarate decarboxylase)	TCA cycle	0.00283678	0.00103618	2.73772	0.0018006	0.00038071	0.000882683	62	up
NAD-BIOSYNTHESIS-II	NAD biosynthesis	Cofactor, Prosthetic Group, Electron Carrier, and Vitamin Biosynthesis	0.00196035	0.000746624	2.62562	0.00121373	0.00102092	0.00203534	63	up
GOLPDLCAT-PWY	superpathway of glycerol degradation to 1,3-propanediol	Carbohydrate Biosynthesis/Degradation	0.000123909	4.81079e-05	2.57565	7.58012e-05	0.0273583	0.0419763	64	up
PWY-7003	Fermentation to Alcohols	Fermentation	0.00061673	0.000239545	2.57459	0.000377186	0.00594035	0.0106858	65	up
PWY0-41	Allantoin degradation	Amide, Amidine, Amine, and Polyamine Degradation	0.00125305	0.000508246	2.46544	0.000744804	0.00699849	0.0121696	66	up
LACTOSECAT-PWY	Lactose degradation	Carbohydrate Biosynthesis/Degradation	0.000142603	5.95127e-05	2.39617	8.309e-05	0.0208209	0.0327485	67	up
HEME-BIOSYNTHESIS-II	heme b biosynthesis I (aerobic)	Cofactor, Prosthetic Group, Electron Carrier, and Vitamin Biosynthesis	0.00171595	0.000724088	2.36981	0.000991864	0.000125319	0.000363192	68	up
REDCITCYC	TCA cycle VI (Helicobacter)	TCA cycle	0.00178866	0.000764935	2.33831	0.00102372	0.00502335	0.00914132	69	up
HEMESYN2-PWY	heme b biosynthesis II (oxygen-independent)	Cofactor, Prosthetic Group, Electron Carrier, and Vitamin Biosynthesis	0.00259647	0.00112989	2.29798	0.00146658	6.3315e-05	0.000227789	70	up
PWY0-1479	Nucleic acid processing	Nucleoside and Nucleotide Biosynthesis/Degradation	0.0022609	0.000984637	2.29617	0.00127626	0.000109777	0.000333594	71	up
PWY-5920	Heme b Biosynthesis from glycine	Cofactor, Prosthetic Group, Electron Carrier, and Vitamin Biosynthesis	0.000694252	0.000310272	2.23756	0.00038398	0.00758581	0.013118	72	up
PWY-6396	Butanediol biosynthesis	Fermentation	9.70938e-05	4.43207e-05	2.19071	5.2773e-05	0.00930939	0.0158361	73	up
PWY-7328	UDP sugar biosynthesis	Carbohydrate Biosynthesis/Degradation	0.00247377	0.00112969	2.18979	0.00134409	6.66082e-06	5.34573e-05	74	up
P461-PWY	Sugar alcohol fermentation	Secondary Metabolite Biosynthesis/Degradation	0.00307644	0.0014974	2.05452	0.00157904	0.00324719	0.00601402	75	up
HEXITOLDEGSUPER-PWY	superpathway of hexitol degradation (bacteria)	Carbohydrate Biosynthesis/Degradation	0.00304829	0.0015245	1.99954	0.00152379	0.00059849	0.00129191	76	up
PWY-6470	peptidoglycan biosynthesis V (β-lactam resistance)	Cell Structure Biosynthesis	0.000231101	0.000116585	1.98225	0.000114515	0.00657605	0.0116949	77	up
PWY0-1241	ADP-L-glycero-&beta;-D-manno-heptose biosynthesis	Carbohydrate Biosynthesis/Degradation	0.00221766	0.00113358	1.95633	0.00108408	0.000184342	0.000480826	78	up
SO4ASSIM-PWY	assimilatory sulfate reduction I	Others	0.00244246	0.00127351	1.91789	0.00116895	0.00102092	0.00203534	79	up
PWY-7234	inosine-5'-phosphate biosynthesis III	Nucleoside and Nucleotide Biosynthesis/Degradation	0.00266489	0.00152078	1.75232	0.00114411	0.000236318	0.000611301	80	up
PYRIDOXSYN-PWY	pyridoxal 5'-phosphate biosynthesis I	Cofactor, Prosthetic Group, Electron Carrier, and Vitamin Biosynthesis	0.00250671	0.00143879	1.74224	0.00106792	0.000744015	0.00153208	81	up
PWY-5918	superpathway of heme b biosynthesis from glutamate	Cofactor, Prosthetic Group, Electron Carrier, and Vitamin Biosynthesis	0.00212974	0.00122683	1.73597	0.00090291	0.000827849	0.00168258	82	up
PWY0-845	superpathway of pyridoxal 5'-phosphate biosynthesis and salvage	Cofactor, Prosthetic Group, Electron Carrier, and Vitamin Biosynthesis	0.00315243	0.00182241	1.72982	0.00133003	0.00038071	0.000882683	83	up
POLYAMSYN-PWY	superpathway of polyamine biosynthesis I	Amide, Amidine, Amine, and Polyamine Degradation	0.00278344	0.00160982	1.72903	0.00117361	6.3315e-05	0.000227789	84	up
PWY-6891	thiazole component of thiamine diphosphate biosynthesis II	Cofactor, Prosthetic Group, Electron Carrier, and Vitamin Biosynthesis	0.00294331	0.00172925	1.70208	0.00121406	0.000744015	0.00153208	85	up
PWY-6588	pyruvate fermentation to acetone	Fermentation to Short-Chain Fatty Acids	0.00266196	0.0015652	1.70072	0.00109677	0.00113155	0.00222752	86	up
PWY-5384	sucrose degradation IV (sucrose phosphorylase)	Carbohydrate Biosynthesis/Degradation	0.00234823	0.00138895	1.69065	0.000959281	0.0130108	0.0215471	87	up
PWY-7254	TCA cycle VII (acetate-producers)	TCA cycle	0.00266089	0.00160496	1.65791	0.00105592	0.00699849	0.0121696	88	up
PWY-5345	superpathway of L-methionine biosynthesis (by sulfhydrylation)	Amino Acid Biosynthesis/Degradation	0.00210841	0.00128608	1.63941	0.000822332	0.0214288	0.0335361	89	up
FUC-RHAMCAT-PWY	superpathway of fucose and rhamnose degradation	Others	0.00226399	0.00147522	1.53467	0.000788761	0.0186552	0.0297913	90	up
PWY0-1261	peptidoglycan recycling I	Others	0.00496822	0.00332078	1.4961	0.00164745	0.000427231	0.000976083	91	up
SALVADEHYPOX-PWY	adenosine nucleotides degradation II	Nucleoside and Nucleotide Biosynthesis/Degradation	0.0040845	0.00284169	1.43735	0.00124281	0.01619	0.026121	92	up
PWY-6608	guanosine nucleotides degradation III	Nucleoside and Nucleotide Biosynthesis/Degradation	0.00431499	0.00306974	1.40565	0.00124525	0.00270773	0.00504477	93	up
GLYCOLYSIS-E-D	superpathway of glycolysis and the Entner-Doudoroff pathway	Others	0.0038368	0.00275403	1.39316	0.00108277	0.000109777	0.000333594	94	up
PWY0-1061	superpathway of L-alanine biosynthesis	Amino Acid Biosynthesis/Degradation	0.00409912	0.00296156	1.38411	0.00113756	0.01619	0.026121	95	up
BIOTIN-BIOSYNTHESIS-PWY	biotin biosynthesis I	Cofactor, Prosthetic Group, Electron Carrier, and Vitamin Biosynthesis	0.00435063	0.00315371	1.37953	0.00119692	0.000478745	0.00107804	96	up
PWY-6519	8-amino-7-oxononanoate biosynthesis I	Others	0.0042652	0.00309325	1.37887	0.00117195	0.00185858	0.00356892	97	up
PWY-7211	superpathway of pyrimidine deoxyribonucleotides de novo biosynthesis	Nucleoside and Nucleotide Biosynthesis/Degradation	0.00386187	0.00284976	1.35516	0.00101211	0.000125319	0.000363192	98	up
PRPP-PWY	superpathway of histidine, purine, and pyrimidine biosynthesis	Others	0.00396665	0.00294719	1.34591	0.00101946	0.000667766	0.00140276	99	up
PWY-6353	purine nucleotides degradation II (aerobic)	Nucleoside and Nucleotide Biosynthesis/Degradation	0.00382207	0.00286194	1.33548	0.000960132	0.0150644	0.0248166	100	up
SULFATE-CYS-PWY	superpathway of sulfate assimilation and cysteine biosynthesis	Others	0.00305115	0.00228815	1.33346	0.000762996	0.0200018	0.0316189	101	up
ARG+POLYAMINE-SYN	superpathway of arginine and polyamine biosynthesis	Amide, Amidine, Amine, and Polyamine Degradation	0.00314425	0.00236892	1.32729	0.000775334	0.00168698	0.00327965	102	up
PENTOSE-P-PWY	pentose phosphate pathway	Others	0.00440484	0.00336092	1.31061	0.00104393	0.00185858	0.00356892	103	up
PWY-7184	pyrimidine deoxyribonucleotides de novo biosynthesis I	Nucleoside and Nucleotide Biosynthesis/Degradation	0.00423731	0.00327582	1.29351	0.00096149	1.59293e-05	9.97177e-05	104	up
PWY-7197	pyrimidine deoxyribonucleotide phosphorylation	Nucleoside and Nucleotide Biosynthesis/Degradation	0.00401991	0.00313745	1.28127	0.00088246	9.53674e-06	6.63333e-05	105	up
P441-PWY	superpathway of N-acetylneuraminate degradation	Others	0.00432278	0.00341441	1.26604	0.000908369	0.000744015	0.00153208	106	up
HOMOSER-METSYN-PWY	L-methionine biosynthesis I	Amino Acid Biosynthesis/Degradation	0.00330568	0.00263939	1.25244	0.000666297	0.0103785	0.0173714	107	up
MET-SAM-PWY	superpathway of S-adenosyl-L-methionine biosynthesis	Cofactor, Prosthetic Group, Electron Carrier, and Vitamin Biosynthesis	0.00410076	0.00347946	1.17856	0.000621305	0.0186552	0.0297913	108	up
PWY-7228	superpathway of guanosine nucleotides de novo biosynthesis I	Nucleoside and Nucleotide Biosynthesis/Degradation	0.0050424	0.00428692	1.17623	0.000755481	0.000478745	0.00107804	109	up
PWY-6895	superpathway of thiamine diphosphate biosynthesis II	Cofactor, Prosthetic Group, Electron Carrier, and Vitamin Biosynthesis	0.00356063	0.00308179	1.15538	0.00047884	0.0200018	0.0316189	110	up
PWY0-166	superpathway of pyrimidine deoxyribonucleotides de novo biosynthesis (E. coli)	Nucleoside and Nucleotide Biosynthesis/Degradation	0.00435128	0.00379772	1.14576	0.000553555	0.000667766	0.00140276	111	up
PWY-7200	superpathway of pyrimidine deoxyribonucleoside salvage	Nucleoside and Nucleotide Biosynthesis/Degradation	0.00372247	0.00325871	1.14232	0.000463765	0.000300899	0.000713496	112	up
PWY-6125	superpathway of guanosine nucleotides de novo biosynthesis II	Nucleoside and Nucleotide Biosynthesis/Degradation	0.00518323	0.00460127	1.12648	0.000581968	0.0245397	0.037837	113	up
Differential microbial pathways between patients with active Crohn's disease (CD-A) and their paired healthy siblings (Sibling-A). Data are mean relative abundance, fold change (FC) and differential abundance (DA). Paired Wilcoxon rank sum tests were performed. P value, FDR, trend (in CD-A) and rank of effect size for each pathway are displayed.
