## Supplementary material for "Enhanced microbiota profiling in patients with quiescent Crohn’s disease through comparison with paired healthy first-degree relatives using fecal metagenomics and metabolomics": Supplementary Table S6.xlsx

### Sheet: table S5
Supplementary Table S6 | Differential microbial pathways between patients with quiescent Crohn's disease and their Siblings.
ID	Description	Class	Case_mean (CD-R)	Control_mean (Sibling-R)	FC (CD-R / Sibling-R)	DA (CD-R & Sibling-R)	P value	FDR	Rank	Trend
HCAMHPDEG-PWY	Phenolic compounds degradation	Aromatic Compound Degradation/Biosynthesis	0.000762601	0.000119321	6.39116	0.00064328	0.00583089	0.0186231	1	up
PWY-6690	Phenolic compounds degradation I	Aromatic Compound Degradation/Biosynthesis	0.000762601	0.000119321	6.39116	0.00064328	0.00583089	0.0186231	2	up
PWY-7446	Sulfoquinovose Degradation	Secondary Metabolite Biosynthesis/Degradation	0.00105489	0.000174532	6.04413	0.000880361	0.00278485	0.0164649	3	up
PWY0-42	2-Methylcitrate Cycle	Others	0.00102922	0.000173538	5.93078	0.000855678	0.00963503	0.026224	4	up
AST-PWY	L-arginine Degradation II (AST pathway)	Amino Acid Biosynthesis/Degradation	0.00108423	0.000185498	5.84498	0.000898736	0.00202513	0.0164649	5	up
KETOGLUCONMET-PWY	Aldonic acid degradation	Secondary Metabolite Biosynthesis/Degradation	0.000468822	8.05871e-05	5.81758	0.000388235	0.0027366	0.0164649	6	up
PWY-5747	Methylcitrate cycle	Others	0.0010405	0.000178929	5.81515	0.000861568	0.0124665	0.0325168	7	up
PWY0-1338	Lipopolysaccharide-Biosynthesis	Cell Structure Biosynthesis	0.0012092	0.000210153	5.75392	0.000999051	0.00181568	0.0164649	8	up
P281-PWY	3-Phenolic compounds degradation	Aromatic Compound Degradation/Biosynthesis	0.000268451	4.70228e-05	5.70896	0.000221428	0.00578757	0.0186231	9	up
ORNDEG-PWY	superpathway of ornithine degradation	Amide, Amidine, Amine, and Polyamine Degradation	0.00146719	0.000258977	5.66534	0.00120821	0.00181568	0.0164649	10	up
METHGLYUT-PWY	Aldehyde degradation	Others	0.00100166	0.000179087	5.59316	0.000822576	0.00583089	0.0186231	11	up
3-HYDROXYPHENYLACETATE-DEGRADATION-PWY	Aromatic Compound Degradation	Aromatic Compound Degradation/Biosynthesis	0.000877552	0.000157658	5.56618	0.000719894	0.00234344	0.0164649	12	up
ARGDEG-PWY	L-arginine utilization (ADC pathway)	Amino Acid Biosynthesis/Degradation	0.00132739	0.000246316	5.38896	0.00108107	0.00145274	0.0164649	13	up
ORNARGDEG-PWY	superpathway of L-arginine and L-ornithine degradation	Amino Acid Biosynthesis/Degradation	0.00132739	0.000246316	5.38896	0.00108107	0.00145274	0.0164649	14	up
PWY-6071	Phenoli compounds degradation	Aromatic Compound Degradation/Biosynthesis	0.000660563	0.000124273	5.31542	0.00053629	0.00445793	0.0177932	15	up
PWY0-321	cinnamate and 3-hydroxycinnamate degradation to 2-hydroxypentadienoate	Aromatic Compound Degradation/Biosynthesis	0.000678567	0.000132129	5.13564	0.000546438	0.00405036	0.0174244	16	up
PWY0-1277	3-phenylpropanoate and 3-(3-hydroxyphenyl)propanoate degradation	Aromatic Compound Degradation/Biosynthesis	0.000919992	0.000185497	4.95959	0.000734495	0.00534099	0.0185763	17	up
ECASYN-PWY	Polysaccharide Biosynthesis	Cell Structure Biosynthesis	0.00126732	0.000266182	4.76108	0.00100113	0.00129634	0.0164649	18	up
GALACTARDEG-PWY	D-galactarate degradation	Secondary Metabolite Biosynthesis/Degradation	0.00130916	0.000287143	4.55927	0.00102202	0.00162536	0.0164649	19	up
GLUCARGALACTSUPER-PWY	superpathway of D-glucarate and D-galactarate degradation	Carbohydrate Biosynthesis/Degradation	0.00130916	0.000287143	4.55927	0.00102202	0.00162536	0.0164649	20	up
GLUCARDEG-PWY	D-glucarate degradation	Secondary Metabolite Biosynthesis/Degradation	0.00133327	0.00030672	4.34688	0.00102655	0.00202513	0.0164649	21	up
GLYCOL-GLYOXDEG-PWY	superpathway of glycol metabolism and degradation	Others	0.00150334	0.000352035	4.27043	0.00115131	0.00963503	0.026224	22	up
FAO-PWY	Fatty acid beta-oxidation I	Fatty Acid and Lipid Biosynthesis/Degradation	0.00242067	0.00059211	4.08822	0.00182856	0.00672555	0.0204378	23	up
PWY0-1533	Methylphosphonate degradation	Others	0.00121877	0.000305516	3.98922	0.000913254	0.0124665	0.0325168	24	up
TCA-GLYOX-BYPASS	superpathway of glyoxylate bypass and TCA	TCA cycle	0.00179265	0.000461692	3.88279	0.00133096	0.00417519	0.0174244	25	up
PWY-5860	Demethylmenaquinol-6 biosynthesis	Cofactor, Prosthetic Group, Electron Carrier, and Vitamin Biosynthesis	0.00150177	0.000387595	3.87459	0.00111418	0.00341922	0.0164649	26	up
PWY-5862	Demethylmenaquinone-9 biosynthesis	Cofactor, Prosthetic Group, Electron Carrier, and Vitamin Biosynthesis	0.00150177	0.000387595	3.87459	0.00111418	0.00341922	0.0164649	27	up
GLYOXYLATE-BYPASS	glyoxylate cycle	TCA cycle	0.00161353	0.000440621	3.66194	0.00117291	0.00507164	0.0180389	28	up
PWY-7013	Fermentation to Propanoate	Fermentation	0.00141048	0.000394916	3.57159	0.00101556	0.00250793	0.0164649	29	up
PWY-5845	Menaquinol-9 biosynthesis	Cofactor, Prosthetic Group, Electron Carrier, and Vitamin Biosynthesis	0.00163472	0.000464925	3.51609	0.00116979	0.00250793	0.0164649	30	up
PWY-5850	Menaquinone-6 biosynthesis	Cofactor, Prosthetic Group, Electron Carrier, and Vitamin Biosynthesis	0.00163472	0.000464925	3.51609	0.00116979	0.00250793	0.0164649	31	up
PWY-5896	Menaquinone-10 biosynthesis	Cofactor, Prosthetic Group, Electron Carrier, and Vitamin Biosynthesis	0.00163472	0.000464925	3.51609	0.00116979	0.00250793	0.0164649	32	up
ALL-CHORISMATE-PWY	superpathway of chorismate metabolism	Others	0.00171494	0.000495898	3.45825	0.00121904	0.0037809	0.0166679	33	up
ENTBACSYN-PWY	Siderophore and Metallophore Biosynthesis	Cell Structure Biosynthesis	0.00149287	0.000448419	3.32919	0.00104445	0.00225526	0.0164649	34	up
PWY-5837	1,4-Dihydroxy-2-Naphthoate Biosynthesis	Cofactor, Prosthetic Group, Electron Carrier, and Vitamin Biosynthesis	0.00143783	0.000448871	3.20321	0.000988956	0.00882232	0.0244371	35	up
GLUCOSE1PMETAB-PWY	Sugars-And-Polysaccharides-Degradation	Carbohydrate Biosynthesis/Degradation	0.00148784	0.000464987	3.19974	0.00102285	0.014722	0.036864	36	up
GLYCOLYSIS-TCA-GLYOX-BYPASS	superpathway of glycolysis, pyruvate dehydrogenase, TCA, and glyoxylate bypass		0.0021473	0.000690709	3.10883	0.00145659	0.00460464	0.0177932	37	up
PWY-5863	Phylloquinone biosynthesis	Cofactor, Prosthetic Group, Electron Carrier, and Vitamin Biosynthesis	0.00145746	0.00049026	2.97284	0.000967205	0.0080688	0.02317	38	up
KDO-NAGLIPASYN-PWY	Lipopolysaccharide biosynthesis	Cell Structure Biosynthesis	0.00167338	0.000587128	2.85011	0.00108625	0.00308788	0.0164649	39	up
P105-PWY	TCA cycle IV (2-oxoglutarate decarboxylase)	TCA cycle	0.00236143	0.000844559	2.79605	0.00151687	0.00507164	0.0180389	40	up
PWY-6629	L-tryptophan biosynthesis	Amino Acid Biosynthesis/Degradation	0.00201954	0.000774615	2.60715	0.00124493	0.0105536	0.0282331	41	up
PWY-5861	Demethylmenaquinol-8 biosynthesis	Cofactor, Prosthetic Group, Electron Carrier, and Vitamin Biosynthesis	0.00165443	0.000680382	2.43161	0.000974044	0.00737095	0.0215617	42	up
PPGPPMET-PWY	ppGpp metabolism	Others	0.00236583	0.00104763	2.25827	0.0013182	0.00737095	0.0215617	43	up
PWY-5897	Menaquinone-11 biosynthesis	Cofactor, Prosthetic Group, Electron Carrier, and Vitamin Biosynthesis	0.00176616	0.000782642	2.25666	0.000983515	0.00507164	0.0180389	44	up
PWY-5898	Menaquinone-12 biosynthesis	Cofactor, Prosthetic Group, Electron Carrier, and Vitamin Biosynthesis	0.00176616	0.000782642	2.25666	0.000983515	0.00507164	0.0180389	45	up
PWY-5899	Menaquinone-13 biosynthesis	Cofactor, Prosthetic Group, Electron Carrier, and Vitamin Biosynthesis	0.00176616	0.000782642	2.25666	0.000983515	0.00507164	0.0180389	46	up
THREOCAT-PWY	L-threonine Degradation	Amino Acid Biosynthesis/Degradation	0.000467283	0.000211063	2.21395	0.00025622	0.014722	0.036864	47	up
REDCITCYC	TCA cycle VI (Helicobacter)	TCA cycle	0.00152578	0.000696117	2.19185	0.000829663	0.00737095	0.0215617	48	up
PWY-5838	Menaquinol-8 biosynthesis I	Cofactor, Prosthetic Group, Electron Carrier, and Vitamin Biosynthesis	0.00180959	0.000829359	2.18192	0.000980236	0.00507164	0.0180389	49	up
PWY-5840	Menaquinol-7 biosynthesis	Cofactor, Prosthetic Group, Electron Carrier, and Vitamin Biosynthesis	0.0017907	0.000833948	2.14726	0.000956751	0.00460464	0.0177932	50	up
PYRIDOXSYN-PWY	pyridoxal 5'-phosphate biosynthesis I	Cofactor, Prosthetic Group, Electron Carrier, and Vitamin Biosynthesis	0.00244225	0.00125175	1.95108	0.0011905	6.36578e-05	0.0125432	51	up
HEMESYN2-PWY	heme b biosynthesis II (oxygen-independent)	Cofactor, Prosthetic Group, Electron Carrier, and Vitamin Biosynthesis	0.00197631	0.00104464	1.89185	0.000931665	0.00557882	0.0185763	52	up
PWY0-845	superpathway of pyridoxal 5'-phosphate biosynthesis and salvage	Cofactor, Prosthetic Group, Electron Carrier, and Vitamin Biosynthesis	0.00300743	0.00162132	1.85493	0.00138611	0.000120223	0.0125432	53	up
PWY0-1241	ADP-L-glycero-&beta;-D-manno-heptose biosynthesis	Carbohydrate Biosynthesis/Degradation	0.00184275	0.00105905	1.74	0.0007837	0.0187447	0.0454813	54	up
PWY-7328	UDP sugar biosynthesis	Carbohydrate Biosynthesis/Degradation	0.00235273	0.00136826	1.7195	0.000984468	0.00417519	0.0174244	55	up
HEXITOLDEGSUPER-PWY	superpathway of hexitol degradation (bacteria)	Carbohydrate Biosynthesis/Degradation	0.00288686	0.00188253	1.5335	0.00100432	0.015973	0.0393665	56	up
PWY-7234	inosine-5'-phosphate biosynthesis III	Nucleoside and Nucleotide Biosynthesis/Degradation	0.00233316	0.00155009	1.50518	0.000783071	0.0202749	0.0488158	57	up
GLYCOLYSIS-E-D	superpathway of glycolysis and the Entner-Doudoroff pathway	Others	0.00363069	0.00264892	1.37063	0.000981765	0.00557882	0.0185763	58	up
GALACT-GLUCUROCAT-PWY	superpathway of hexuronide and hexuronate degradation	Others	0.00284279	0.00222149	1.27968	0.000621299	0.0124665	0.0325168	59	up
PENTOSE-P-PWY	pentose phosphate pathway	Others	0.00409872	0.00329816	1.24273	0.000800563	0.00882232	0.0244371	60	up
P441-PWY	superpathway of N-acetylneuraminate degradation	Others	0.00414091	0.00334583	1.23763	0.000795079	0.0105108	0.0282331	61	up
PWY-6467	Kdo transfer to lipid IVA (Chlamydia)	Cell Structure Biosynthesis	0.00315301	0.00258099	1.22163	0.000572016	0.00507164	0.0180389	62	up
PWY-6895	superpathway of thiamine diphosphate biosynthesis II	Cofactor, Prosthetic Group, Electron Carrier, and Vitamin Biosynthesis	0.00376789	0.00319097	1.1808	0.000576921	0.0135547	0.0347756	63	up
METH-ACETATE-PWY	Methanogenesis	Others	0.00103978	0.00207212	0.501795	-0.00103234	0.00145274	0.0164649	1	down
PWY-7198	Pyrimid deoxyribonucleot de novo biosynthesis	Nucleoside and Nucleotide Biosynthesis/Degradation	0.000634771	0.00109554	0.579416	-0.000460765	0.00282917	0.0164649	2	down
PWY-7210	Pyrimidine nucleotide salvage	Amino Acid Biosynthesis/Degradation	0.000772866	0.00130426	0.592572	-0.000531391	0.00234344	0.0164649	3	down
TEICHOICACID-PWY	poly(glycerol phosphate) wall teichoic acid biosynthesis	Cell Structure Biosynthesis	0.000703773	0.00116865	0.602211	-0.000464876	0.00129634	0.0164649	4	down
POLYAMINSYN3-PWY	superpathway of polyamine biosynthesis II	Amide, Amidine, Amine, and Polyamine Degradation	0.000783385	0.00121054	0.647138	-0.000427154	0.00460464	0.0177932	5	down
PWY-5505	L-glutamate and L-glutamine biosynthesis	Amino Acid Biosynthesis/Degradation	0.00355087	0.00541659	0.655554	-0.00186572	0.00162536	0.0164649	6	down
PWY-6471	peptidoglycan biosynthesis IV (Enterococcus faecium)	Others	0.00145276	0.00216168	0.672051	-0.000708918	0.00460464	0.0177932	7	down
PWY-5509	adenosylcobalamin biosynthesis from adenosylcobinamide-GDP I	Cofactor, Prosthetic Group, Electron Carrier, and Vitamin Biosynthesis	0.0043843	0.00588957	0.744418	-0.00150527	0.000287056	0.014513	8	down
PWY-6269	superpathway of adenosylcobalamin salvage from cobinamide II	Cofactor, Prosthetic Group, Electron Carrier, and Vitamin Biosynthesis	0.00442135	0.00591118	0.747965	-0.00148982	0.000216901	0.014513	9	down
GLYCOGENSYNTH-PWY	glycogen biosynthesis I (from ADP-D-Glucose)	Carbohydrate Biosynthesis/Degradation	0.00612411	0.00803229	0.762436	-0.00190818	0.000556409	0.014513	10	down
ARGSYNBSUB-PWY	L-arginine biosynthesis II (acetyl cycle)	Amino Acid Biosynthesis/Degradation	0.00475639	0.00594072	0.800642	-0.00118433	0.000714958	0.0164649	11	down
DAPLYSINESYN-PWY	L-lysine biosynthesis I	Amino Acid Biosynthesis/Degradation	0.00518162	0.00644453	0.804033	-0.00126291	0.000120223	0.0125432	12	down
PWY-5100	pyruvate fermentation to acetate and lactate II	Fermentation to Short-Chain Fatty Acids	0.00617027	0.00757571	0.814481	-0.00140544	0.0037809	0.0166679	13	down
COBALSYN-PWY	Adenosylcobalamin biosynthesis	Cofactor, Prosthetic Group, Electron Carrier, and Vitamin Biosynthesis	0.00504181	0.00618025	0.815795	-0.00113843	0.000287056	0.014513	14	down
PWY-6163	Chorismate biosynthesis II (archaea)	Aromatic Compound Degradation/Biosynthesis	0.00638828	0.00777268	0.82189	-0.00138439	0.00115484	0.0164649	15	down
PWY-7208	superpathway of pyrimidine nucleobases salvage	Amino Acid Biosynthesis/Degradation	0.00680091	0.0082498	0.824373	-0.00144889	0.00145274	0.0164649	16	down
ARO-PWY	Chorismate biosynthesis I	Aromatic Compound Degradation/Biosynthesis	0.00629953	0.00763688	0.824883	-0.00133735	0.000556409	0.014513	17	down
ARGSYN-PWY	L-arginine biosynthesis I (via L-ornithine)	Amino Acid Biosynthesis/Degradation	0.00481091	0.00582049	0.826546	-0.00100959	0.00102711	0.0164649	18	down
PWY-7400	L-arginine biosynthesis IV (archaea)	Amino Acid Biosynthesis/Degradation	0.00481297	0.00582016	0.826949	-0.00100719	0.00102711	0.0164649	19	down
PWY-5121	superpathway of geranylgeranyl diphosphate biosynthesis II (via MEP)	Secondary Metabolite Biosynthesis/Degradation	0.00583355	0.0070538	0.827009	-0.00122024	0.00417519	0.0174244	20	down
PWY-7663	gondoate biosynthesis (anaerobic)	Fatty Acid and Lipid Biosynthesis/Degradation	0.00771306	0.00932185	0.827418	-0.00160879	0.00129634	0.0164649	21	down
COMPLETE-ARO-PWY	superpathway of aromatic amino acid biosynthesis	Aromatic Compound Degradation/Biosynthesis	0.00661967	0.00797951	0.829583	-0.00135984	0.000556409	0.014513	22	down
NONMEVIPP-PWY	methylerythritol phosphate pathway I	Secondary Metabolite Biosynthesis/Degradation	0.00609542	0.00734463	0.829915	-0.00124921	0.00308788	0.0164649	23	down
PWY-7560	methylerythritol phosphate pathway II	Secondary Metabolite Biosynthesis/Degradation	0.00609542	0.00734463	0.829915	-0.00124921	0.00308788	0.0164649	24	down
GLUTORN-PWY	L-ornithine biosynthesis I	Amino Acid Biosynthesis/Degradation	0.00468413	0.00564134	0.830321	-0.000957217	0.00557882	0.0185763	25	down
PWY-5973	cis-vaccenate biosynthesis	Fatty Acid and Lipid Biosynthesis/Degradation	0.00721155	0.00868101	0.830727	-0.00146946	0.00202513	0.0164649	26	down
PWY-6123	Chorismate biosynthesis II (archaea)	Aromatic Compound Degradation/Biosynthesis	0.00611367	0.00735252	0.831507	-0.00123885	0.00341922	0.0164649	27	down
PWY-6122	5-aminoimidazole ribonucleotide biosynthesis II	Nucleoside and Nucleotide Biosynthesis/Degradation	0.00629988	0.00757608	0.831549	-0.0012762	0.00225526	0.0164649	28	down
PWY-6277	superpathway of 5-aminoimidazole ribonucleotide biosynthesis	Nucleoside and Nucleotide Biosynthesis/Degradation	0.00629988	0.00757608	0.831549	-0.0012762	0.00225526	0.0164649	29	down
HISTSYN-PWY	L-histidine biosynthesis	Amino Acid Biosynthesis/Degradation	0.00528431	0.0063465	0.832634	-0.00106219	0.00202513	0.0164649	30	down
PWY-6151	S-adenosyl-L-methionine salvage I	Amino Acid Biosynthesis/Degradation	0.0043673	0.0052305	0.834968	-0.000863202	0.014722	0.036864	31	down
PWY-7219	adenosine ribonucleotides de novo biosynthesis	Nucleoside and Nucleotide Biosynthesis/Degradation	0.00690858	0.00825562	0.836833	-0.00134704	0.00181568	0.0164649	32	down
PWY-6386	UDP-N-acetylmuramoyl-pentapeptide biosynthesis II (lysine-containing)	Cell Structure Biosynthesis	0.00614422	0.00731512	0.839934	-0.0011709	0.00202513	0.0164649	33	down
SER-GLYSYN-PWY	superpathway of L-serine and glycine biosynthesis I	Amino Acid Biosynthesis/Degradation	0.00597887	0.00711509	0.840308	-0.00113622	0.00612921	0.0191844	34	down
PWY-5104	L-isoleucine biosynthesis IV	Amino Acid Biosynthesis/Degradation	0.00705406	0.00839004	0.840767	-0.00133597	0.00612921	0.0191844	35	down
PWY-5097	L-lysine biosynthesis VI	Amino Acid Biosynthesis/Degradation	0.00676731	0.00804041	0.841662	-0.0012731	0.00202513	0.0164649	36	down
PWY-6385	peptidoglycan biosynthesis III (mycobacteria)	Cell Structure Biosynthesis	0.00604038	0.00717596	0.841753	-0.00113558	0.00278485	0.0164649	37	down
PWY-5686	UMP biosynthesis I	Nucleoside and Nucleotide Biosynthesis/Degradation	0.00672576	0.00798926	0.841851	-0.00126349	0.00557882	0.0185763	38	down
PEPTIDOGLYCANSYN-PWY	peptidoglycan biosynthesis I (meso-diaminopimelate containing)	Cell Structure Biosynthesis	0.00607538	0.00721063	0.842559	-0.00113525	0.00341922	0.0164649	39	down
COA-PWY	coenzyme A biosynthesis I (bacteria)	Cofactor, Prosthetic Group, Electron Carrier, and Vitamin Biosynthesis	0.00577535	0.00685424	0.842595	-0.00107889	0.00672555	0.0204378	40	down
PWY-6387	UDP-N-acetylmuramoyl-pentapeptide biosynthesis I (meso-diaminopimelate containing)	Cell Structure Biosynthesis	0.00614305	0.00728817	0.84288	-0.00114512	0.00225526	0.0164649	41	down
GLYCOCAT-PWY	glycogen degradation I	Carbohydrate Biosynthesis/Degradation	0.00694067	0.00823364	0.842964	-0.00129298	0.00672555	0.0204378	42	down
PWY-6317	D-galactose degradation I (Leloir pathway)	Carbohydrate Biosynthesis/Degradation	0.00562719	0.00665487	0.845575	-0.00102768	0.00882232	0.0244371	43	down
PWY-2942	L-lysine biosynthesis III	Amino Acid Biosynthesis/Degradation	0.00686207	0.00810584	0.846559	-0.00124377	0.0037809	0.0166679	44	down
TRNA-CHARGING-PWY	tRNA charging	Others	0.00609266	0.00716658	0.850148	-0.00107392	0.00308788	0.0164649	45	down
PWY-6609	adenine and adenosine salvage III	Nucleoside and Nucleotide Biosynthesis/Degradation	0.00569264	0.00668724	0.851269	-0.000994601	0.00882232	0.0244371	46	down
PWY-7221	guanosine ribonucleotides de novo biosynthesis	Nucleoside and Nucleotide Biosynthesis/Degradation	0.00616493	0.00722779	0.852948	-0.00106286	0.00341922	0.0164649	47	down
PWY-5101	L-isoleucine biosynthesis II	Amino Acid Biosynthesis/Degradation	0.00759498	0.00889207	0.85413	-0.00129709	0.0037809	0.0166679	48	down
PWY-6121	5-aminoimidazole ribonucleotide biosynthesis I	Nucleoside and Nucleotide Biosynthesis/Degradation	0.00654155	0.0076521	0.85487	-0.00111055	0.00557882	0.0185763	49	down
PWY-5103	L-isoleucine biosynthesis III	Amino Acid Biosynthesis/Degradation	0.00659128	0.00770947	0.854959	-0.00111819	0.00278485	0.0164649	50	down
PWY-5667	CDP-diacylglycerol biosynthesis I	Fatty Acid and Lipid Biosynthesis/Degradation	0.00699166	0.00817281	0.855479	-0.00118115	0.000489473	0.014513	51	down
PWY0-1319	CDP-diacylglycerol biosynthesis II	Fatty Acid and Lipid Biosynthesis/Degradation	0.00699166	0.00817281	0.855479	-0.00118115	0.000489473	0.014513	52	down
OANTIGEN-PWY	O-antigen building blocks biosynthesis (E. coli)	Carbohydrate Biosynthesis/Degradation	0.00433384	0.00506393	0.855826	-0.000730088	0.00102711	0.0164649	53	down
BRANCHED-CHAIN-AA-SYN-PWY	superpathway of branched chain amino acid biosynthesis	Amino Acid Biosynthesis/Degradation	0.00664268	0.00775733	0.85631	-0.00111465	0.00341922	0.0164649	54	down
THRESYN-PWY	superpathway of L-threonine biosynthesis	Amino Acid Biosynthesis/Degradation	0.00677037	0.00790592	0.856367	-0.00113555	0.00341922	0.0164649	55	down
PWY-3001	superpathway of L-isoleucine biosynthesis I	Amino Acid Biosynthesis/Degradation	0.00679817	0.00791708	0.858671	-0.00111891	0.0037809	0.0166679	56	down
ILEUSYN-PWY	L-isoleucine biosynthesis I (from threonine)	Amino Acid Biosynthesis/Degradation	0.00705592	0.00816989	0.86365	-0.00111397	0.00341922	0.0164649	57	down
VALSYN-PWY	L-isoleucine biosynthesis I (from threonine)	Amino Acid Biosynthesis/Degradation	0.00705592	0.00816989	0.86365	-0.00111397	0.00341922	0.0164649	58	down
1CMET2-PWY	folate transformations III (E. coli)	Cofactor, Prosthetic Group, Electron Carrier, and Vitamin Biosynthesis	0.00564056	0.00648509	0.869774	-0.00084453	0.00460464	0.0177932	59	down
PWY-6892	thiazole component of thiamine diphosphate biosynthesis I	Cofactor, Prosthetic Group, Electron Carrier, and Vitamin Biosynthesis	0.00554288	0.00634679	0.873336	-0.00080391	0.0173123	0.0423341	60	down
CALVIN-PWY	Calvin-Benson-Bassham cycle	Carbohydrate Biosynthesis/Degradation	0.00744075	0.00847934	0.877514	-0.0010386	0.0080688	0.02317	61	down
NONOXIPENT-PWY	pentose phosphate pathway (non-oxidative branch) I	Others	0.00920789	0.0104216	0.883542	-0.00121368	0.0037809	0.0166679	62	down
PWY0-1298	superpathway of pyrimidine deoxyribonucleosides degradation	Nucleoside and Nucleotide Biosynthesis/Degradation	0.00398665	0.0044973	0.886453	-0.000510654	0.00737095	0.0215617	63	down
PWY-7229	superpathway of adenosine nucleotides de novo biosynthesis I	Nucleoside and Nucleotide Biosynthesis/Degradation	0.00712312	0.0080353	0.886478	-0.000912183	0.0135547	0.0347756	64	down
PHOSLIPSYN-PWY	superpathway of phospholipid biosynthesis III (E. coli)	Fatty Acid and Lipid Biosynthesis/Degradation	0.00664355	0.00749205	0.886747	-0.000848498	0.000376403	0.014513	65	down
PWY-7111	pyruvate fermentation to isobutanol (engineered)	Fermentation to Short-Chain Fatty Acids	0.007922	0.00893036	0.887087	-0.00100835	0.00115484	0.0164649	66	down
PWY-6126	superpathway of adenosine nucleotides de novo biosynthesis II	Nucleoside and Nucleotide Biosynthesis/Degradation	0.0068168	0.00766646	0.889172	-0.000849655	0.015973	0.0393665	67	down
Differential microbial pathways between patients with active Crohn's disease (CD-R) and their paired healthy siblings (Sibling-R). Data are mean relative abundance, fold change (FC) and differential abundance (DA). Paired Wilcoxon rank sum tests were performed. P value, FDR, trend (in CD-R) and rank of effect size for each pathway are displayed.
