## Supplementary material for "Enhanced microbiota profiling in patients with quiescent Crohn’s disease through comparison with paired healthy first-degree relatives using fecal metagenomics and metabolomics": Supplementary Table S7.xlsx

### Sheet: table S6
Supplementary Table S7 | Comparison of microbial taxonomic abundances at phylum level between patients with Crohn's disease and non-relative healthy controls in a large external multi-center cohort.
Phylum	Coef (CD-A & Control)	P value (CD-A & Control)	Rank (CD-A & Control)	Coef (CD-R & Control)	P value (CD-R & Control)	Rank (CD-R & Control)
k__Bacteria.p__Verrucomicrobia	-2.75626	0.054872	1	-1.68207	0.123694	1
k__Bacteria.p__Actinobacteria	1.19395	0.233614	2	-1.01377	0.163653	2
k__Bacteria.p__Proteobacteria	0.652745	0.424209	4	0.901059	0.179813	3
k__Bacteria.p__Bacteroidetes	-0.823958	0.241368	3	-0.568836	0.422036	4
k__Bacteria.p__Firmicutes	-0.279881	0.432622	5	-0.402476	0.158594	5
k__Bacteria.p__Fusobacteria	-0.0614148	0.792981	7	0.149812	0.586622	6
k__Bacteria.p__Lentisphaerae	0.205263	0.330613	6	-0.0337655	0.456808	7
k__Bacteria.p__Candidatus_Melainabacteria	-0.0296899	0.258437	9	-0.0264913	0.133384	8
k__Bacteria.p__Synergistetes	-0.0350568	0.791671	8	0.0102925	0.956011	9
Values are results from MaAslin2 analysis at phylum level between patients with active Crohn's disease (CD-A) and non-relative healthy controls, as well as between patients with quiescent CD (CD-R) and non-relative healthy controls. Coefficient, P value and rank of effect size (|coef|) for each phylum are displayed.
