## Supplementary material for "Enhanced microbiota profiling in patients with quiescent Crohn’s disease through comparison with paired healthy first-degree relatives using fecal metagenomics and metabolomics": Supplementary Table S8.xlsx

### Sheet: table S7
Supplementary Table S8 | Comparison of microbial taxonomic abundances at family level between patients with Crohn's disease and non-relative healthy controls in a large external multi-center cohort.
Family	Coef (CD-A & Control)	P value (CD-A & Control)	Rank (CD-A & Control)	Coef (CD-R & Control)	P value (CD-R & Control)	Rank (CD-R & Control)
k__Bacteria.p__Firmicutes.c__Firmicutes_unclassified.o__Firmicutes_unclassified.f__Firmicutes_unclassified	-3.88505	0.000436294	3	-3.67998	0.005	1
k__Bacteria.p__Bacteroidetes.c__Bacteroidia.o__Bacteroidales.f__Rikenellaceae	-4.34221	0.00463973	2	-3.32003	0.00871614	2
k__Bacteria.p__Firmicutes.c__Clostridia.o__Clostridiales.f__Oscillospiraceae	-4.46547	0.00236913	1	-2.9615	0.0217417	3
k__Bacteria.p__Bacteroidetes.c__Bacteroidia.o__Bacteroidales.f__Tannerellaceae	-2.80115	0.0509967	4	-2.25895	0.0668582	4
k__Bacteria.p__Bacteroidetes.c__Bacteroidia.o__Bacteroidales.f__Barnesiellaceae	-1.56427	0.185058	12	-2.0882	0.154982	5
k__Bacteria.p__Firmicutes.c__Clostridia.o__Clostridiales.f__Eubacteriaceae	-2.36988	0.00612237	7	-1.92692	0.0168961	6
k__Bacteria.p__Verrucomicrobia.c__Verrucomicrobiae.o__Verrucomicrobiales.f__Akkermansiaceae	-2.75626	0.054872	5	-1.68207	0.123694	7
k__Bacteria.p__Actinobacteria.c__Actinobacteria.o__Bifidobacteriales.f__Bifidobacteriaceae	0.285768	0.812779	31	-1.64202	0.0933768	8
k__Bacteria.p__Proteobacteria.c__Gammaproteobacteria.o__Enterobacterales.f__Enterobacteriaceae	1.05409	0.331421	15	1.55618	0.109658	9
k__Bacteria.p__Firmicutes.c__Clostridia.o__Clostridiales.f__Ruminococcaceae	-1.66322	0.0111642	11	-1.36565	0.00692552	10
k__Bacteria.p__Actinobacteria.c__Coriobacteriia.o__Coriobacteriales.f__Coriobacteriaceae	-0.282157	0.789949	32	-1.34441	0.0911106	11
k__Bacteria.p__Firmicutes.c__Clostridia.o__Clostridiales.f__Clostridiales_unclassified	-2.62911	0.0175795	6	-1.30188	0.186468	12
k__Bacteria.p__Bacteroidetes.c__Bacteroidia.o__Bacteroidales.f__Odoribacteraceae	-2.28537	0.0369679	8	-1.2493	0.259073	13
k__Bacteria.p__Proteobacteria.c__Deltaproteobacteria.o__Desulfovibrionales.f__Desulfovibrionaceae	-2.06644	0.0740946	10	-1.06684	0.235722	14
k__Bacteria.p__Firmicutes.c__Bacilli.o__Lactobacillales.f__Lactobacillaceae	2.26576	0.0153335	9	0.943405	0.106015	15
k__Bacteria.p__Firmicutes.c__Erysipelotrichia.o__Erysipelotrichales.f__Erysipelotrichaceae	1.02856	0.275375	16	0.618444	0.407314	16
k__Bacteria.p__Firmicutes.c__Negativicutes.o__Acidaminococcales.f__Acidaminococcaceae	-0.233559	0.87186	35	-0.584467	0.54783	17
k__Bacteria.p__Firmicutes.c__Clostridia.o__Clostridiales.f__Lachnospiraceae	-0.617401	0.171695	20	-0.465016	0.227397	18
k__Bacteria.p__Bacteroidetes.c__Bacteroidia.o__Bacteroidales.f__Bacteroidaceae	-0.764969	0.470882	19	-0.451128	0.633545	19
k__Bacteria.p__Firmicutes.c__Clostridia.o__Clostridiales.f__Clostridiaceae	-0.526627	0.577284	24	-0.426497	0.630867	20
k__Bacteria.p__Bacteroidetes.c__Bacteroidia.o__Bacteroidales.f__Porphyromonadaceae	-0.573585	0.247066	21	-0.412955	0.243811	21
k__Bacteria.p__Proteobacteria.c__Betaproteobacteria.o__Burkholderiales.f__Sutterellaceae	-0.466364	0.695386	26	-0.359924	0.734771	22
k__Bacteria.p__Bacteroidetes.c__Bacteroidia.o__Bacteroidales.f__Dysgonamonadaceae	-0.559283	0.26132	22	-0.349167	0.33919	23
k__Bacteria.p__Bacteroidetes.c__Bacteroidia.o__Bacteroidales.f__Prevotellaceae	-1.13469	0.511827	14	-0.337125	0.834291	24
k__Bacteria.p__Firmicutes.c__Negativicutes.o__Veillonellales.f__Veillonellaceae	0.247027	0.833999	34	0.334928	0.750242	25
k__Bacteria.p__Proteobacteria.c__Gammaproteobacteria.o__Pasteurellales.f__Pasteurellaceae	0.348789	0.643526	27	0.254565	0.639145	26
k__Bacteria.p__Firmicutes.c__Bacilli.o__Lactobacillales.f__Enterococcaceae	0.476497	0.0262677	25	0.230473	0.260883	27
k__Bacteria.p__Firmicutes.c__Negativicutes.o__Selenomonadales.f__Selenomonadaceae	-0.171277	0.294493	38	-0.174766	0.0820341	28
k__Bacteria.p__Fusobacteria.c__Fusobacteriia.o__Fusobacteriales.f__Fusobacteriaceae	-0.0614149	0.792981	43	0.149812	0.586622	29
k__Bacteria.p__Proteobacteria.c__Betaproteobacteria.o__Burkholderiales.f__Oxalobacteraceae	-0.293966	0.395363	29	-0.148386	0.670266	30
k__Bacteria.p__Actinobacteria.c__Actinobacteria.o__Propionibacteriales.f__Propionibacteriaceae	0.271161	0.349252	33	-0.110441	0.680793	31
k__Bacteria.p__Firmicutes.c__Clostridia.o__Clostridiales.f__Peptostreptococcaceae	0.545153	0.442962	23	0.108471	0.831027	32
k__Bacteria.p__Proteobacteria.c__Gammaproteobacteria.o__Enterobacterales.f__Morganellaceae	0.914251	0.158271	17	0.107503	0.811004	33
k__Bacteria.p__Proteobacteria.c__Proteobacteria_unclassified.o__Proteobacteria_unclassified.f__Proteobacteria_unclassified	-0.857074	0.445278	18	-0.107052	0.91857	34
k__Bacteria.p__Actinobacteria.c__Coriobacteriia.o__Eggerthellales.f__Eggerthellaceae	-0.142266	0.823028	39	0.0954754	0.858097	35
k__Bacteria.p__Firmicutes.c__Clostridia.o__Clostridiales.f__Christensenellaceae	-0.0997149	0.197451	41	-0.0909376	0.0364676	36
k__Bacteria.p__Actinobacteria.c__Actinobacteria.o__Actinomycetales.f__Actinomycetaceae	0.293634	0.0989711	30	0.0551936	0.714121	37
k__Bacteria.p__Proteobacteria.c__Gammaproteobacteria.o__Enterobacterales.f__Hafniaceae	-0.00557667	0.516759	55	0.0454194	0.224549	38
k__Bacteria.p__Actinobacteria.c__Coriobacteriia.o__Coriobacteriales.f__Atopobiaceae	0.0433015	0.384516	45	0.045009	0.296719	39
k__Bacteria.p__Proteobacteria.c__Betaproteobacteria.o__Neisseriales.f__Chromobacteriaceae	-0.0466383	0.28911	44	-0.0377018	0.0910409	40
k__Bacteria.p__Firmicutes.c__Bacilli.o__Lactobacillales.f__Streptococcaceae	1.55842	0.134368	13	-0.0372127	0.951535	41
k__Bacteria.p__Proteobacteria.c__Gammaproteobacteria.o__Pseudomonadales.f__Pseudomonadaceae	0.0913079	0.175146	42	0.0337772	0.40454	42
k__Bacteria.p__Lentisphaerae.c__Lentisphaeria.o__Victivallales.f__Victivallaceae	0.205263	0.330613	36	-0.0337655	0.456808	43
k__Bacteria.p__Firmicutes.c__Bacilli.o__Bacillales.f__Bacillales_unclassified	0.182334	0.19292	37	0.0331945	0.582207	44
k__Bacteria.p__Proteobacteria.c__Betaproteobacteria.o__Neisseriales.f__Neisseriaceae	0.316592	0.00196807	28	0.0285505	0.60833	45
k__Bacteria.p__Firmicutes.c__Bacilli.o__Lactobacillales.f__Carnobacteriaceae	0.0172603	0.0810948	52	0.0276456	0.312077	46
k__Bacteria.p__Candidatus_Melainabacteria.c__Candidatus_Melainabacteria_unclassified.o__Candidatus_Gastranaerophilales.f__Candidatus_Gastranaerophilales_unclassified	-0.0296899	0.258437	50	-0.0264913	0.133384	47
k__Bacteria.p__Firmicutes.c__Bacilli.o__Lactobacillales.f__Leuconostocaceae	-0.028421	0.661638	51	-0.0246578	0.520502	48
k__Bacteria.p__Proteobacteria.c__Epsilonproteobacteria.o__Campylobacterales.f__Campylobacteraceae	-0.0313735	0.703962	49	-0.015279	0.837852	49
k__Bacteria.p__Synergistetes.c__Synergistia.o__Synergistales.f__Synergistaceae	-0.0350568	0.791671	48	0.0102924	0.956011	50
k__Bacteria.p__Firmicutes.c__Tissierellia.o__Tissierellales.f__Peptoniphilaceae	0.00780092	0.553927	54	-0.00986909	0.281913	51
k__Bacteria.p__Bacteroidetes.c__Bacteroidia.o__Bacteroidales.f__Bacteroidales_unclassified	-0.00524235	0.553557	59	-0.00652099	0.146371	52
k__Bacteria.p__Firmicutes.c__Clostridia.o__Clostridiales.f__Catabacteriaceae	-0.00557667	0.516759	56	-0.00615443	0.501365	53
k__Bacteria.p__Proteobacteria.c__Gammaproteobacteria.o__Gammaproteobacteria_unclassified.f__Gammaproteobacteria_unclassified	NA	NA	NA	0.00557813	0.305959	54
k__Bacteria.p__Bacteroidetes.c__Bacteroidetes_unclassified.o__Bacteroidetes_unclassified.f__Bacteroidetes_unclassified	NA	NA	NA	0.00546137	0.476429	55
k__Bacteria.p__Actinobacteria.c__Actinobacteria.o__Micrococcales.f__Micrococcaceae	0.0406284	0.517012	46	0.00490284	0.920373	56
k__Bacteria.p__Firmicutes.c__Clostridia.o__Clostridiales.f__Peptococcaceae	-0.00556739	0.518057	58	-0.00424466	0.304797	57
k__Bacteria.p__Firmicutes.c__Tissierellia.o__Tissierellia_unclassified.f__Tissierellia_unclassified	-0.00556739	0.518057	57	-0.00424466	0.304797	58
k__Bacteria.p__Firmicutes.c__Bacilli.o__Bacillales.f__Paenibacillaceae	NA	NA	NA	0.00327492	0.546661	59
k__Bacteria.p__Firmicutes.c__Bacilli.o__Bacillales.f__Staphylococcaceae	0.140594	0.294017	40	0.00327492	0.546661	60
k__Bacteria.p__Actinobacteria.c__Actinobacteria.o__Corynebacteriales.f__Corynebacteriaceae	0.0145727	0.683928	53	0.00284461	0.903857	61
k__Bacteria.p__Firmicutes.c__Bacilli.o__Lactobacillales.f__Aerococcaceae	NA	NA	NA	0.00256928	0.546159	62
k__Bacteria.p__Firmicutes.c__Clostridia.o__Clostridiales.f__Clostridiales_Family_XIII_Incertae_Sedis	0.0405386	0.311224	47	0.00245026	0.543109	63
Values are results from MaAslin2 analysis at family level between patients with active Crohn's disease (CD-A) and non-relative healthy controls, as well as between patients with quiescent CD (CD-R) and non-relative healthy controls. Coefficient, P value and rank of effect size (|coef|) for each family are displayed.
