## Supplementary material for "Enhanced microbiota profiling in patients with quiescent Crohn’s disease through comparison with paired healthy first-degree relatives using fecal metagenomics and metabolomics": Supplementary Table S9.xlsx

### Sheet: table S8
Supplementary Table S9 | Comparison of microbial taxonomic abundances at genus level between patients with Crohn's disease and non-relative healthy controls in a large external multi-center cohort.
Genus	Coef (CD-A & Control)	P value (CD-A & Control)	Rank (CD-A & Control)	Coef (CD-R & Control)	P value (CD-R & Control)	Rank (CD-R & Control)
k__Bacteria.p__Firmicutes.c__Clostridia.o__Clostridiales.f__Ruminococcaceae.g__Ruminococcus	-3.83031	0.00193121	4	-4.04065	0.000879826	1
k__Bacteria.p__Firmicutes.c__Firmicutes_unclassified.o__Firmicutes_unclassified.f__Firmicutes_unclassified.g__Firmicutes_unclassified	-3.88505	0.000436259	3	-3.67998	1.99621e-05	2
k__Bacteria.p__Bacteroidetes.c__Bacteroidia.o__Bacteroidales.f__Rikenellaceae.g__Alistipes	-4.34465	0.00460429	2	-3.32035	0.00870678	3
k__Bacteria.p__Firmicutes.c__Clostridia.o__Clostridiales.f__Ruminococcaceae.g__Ruminococcaceae_unclassified	-3.29314	0.0304366	5	-3.19013	0.0124593	4
k__Bacteria.p__Firmicutes.c__Clostridia.o__Clostridiales.f__Oscillospiraceae.g__Oscillibacter	-4.46547	0.00236913	1	-2.9615	0.0217418	5
k__Bacteria.p__Firmicutes.c__Clostridia.o__Clostridiales.f__Lachnospiraceae.g__Lachnoclostridium	2.23458	0.0850835	13	2.73968	0.0214191	6
k__Bacteria.p__Firmicutes.c__Clostridia.o__Clostridiales.f__Lachnospiraceae.g__Coprococcus	-2.42593	0.0546038	10	-2.57773	0.014168	7
k__Bacteria.p__Bacteroidetes.c__Bacteroidia.o__Bacteroidales.f__Tannerellaceae.g__Parabacteroides	-2.80115	0.0509967	6	-2.25895	0.0668582	8
k__Bacteria.p__Firmicutes.c__Clostridia.o__Clostridiales.f__Lachnospiraceae.g__Lachnospiraceae_unclassified	-2.18818	0.0481157	14	-1.99397	0.0476267	9
k__Bacteria.p__Firmicutes.c__Clostridia.o__Clostridiales.f__Ruminococcaceae.g__Faecalibacterium	-1.66932	0.051136	18	-1.97212	0.0191704	10
k__Bacteria.p__Firmicutes.c__Clostridia.o__Clostridiales.f__Eubacteriaceae.g__Eubacterium	-2.36988	0.00612237	11	-1.95781	0.0146409	11
k__Bacteria.p__Bacteroidetes.c__Bacteroidia.o__Bacteroidales.f__Barnesiellaceae.g__Barnesiella	-1.22145	0.29599	27	-1.94998	0.171825	12
k__Bacteria.p__Firmicutes.c__Clostridia.o__Clostridiales.f__Ruminococcaceae.g__Gemmiger	-2.03269	0.0227174	16	-1.94795	0.00572389	13
k__Bacteria.p__Firmicutes.c__Clostridia.o__Clostridiales.f__Ruminococcaceae.g__Agathobaculum	-1.04898	0.306193	31	-1.72964	0.0344569	14
k__Bacteria.p__Actinobacteria.c__Actinobacteria.o__Bifidobacteriales.f__Bifidobacteriaceae.g__Bifidobacterium	0.0209095	0.986336	118	-1.68623	0.0872405	15
k__Bacteria.p__Verrucomicrobia.c__Verrucomicrobiae.o__Verrucomicrobiales.f__Akkermansiaceae.g__Akkermansia	-2.75626	0.054872	7	-1.68207	0.123694	16
k__Bacteria.p__Firmicutes.c__Clostridia.o__Clostridiales.f__Lachnospiraceae.g__Fusicatenibacter	-0.664882	0.443003	44	-1.67057	0.0443952	17
k__Bacteria.p__Firmicutes.c__Clostridia.o__Clostridiales.f__Lachnospiraceae.g__Anaerostipes	-0.844684	0.3476	38	-1.63617	0.0628349	18
k__Bacteria.p__Firmicutes.c__Clostridia.o__Clostridiales.f__Lachnospiraceae.g__Dorea	-0.968489	0.27629	34	-1.42138	0.0822616	19
k__Bacteria.p__Actinobacteria.c__Coriobacteriia.o__Coriobacteriales.f__Coriobacteriaceae.g__Collinsella	-0.262925	0.802748	72	-1.37419	0.0845753	20
k__Bacteria.p__Firmicutes.c__Clostridia.o__Clostridiales.f__Lachnospiraceae.g__Roseburia	-2.61708	0.0182793	8	-1.37057	0.101261	21
k__Bacteria.p__Proteobacteria.c__Gammaproteobacteria.o__Enterobacterales.f__Enterobacteriaceae.g__Escherichia	0.907319	0.378537	36	1.30267	0.146409	22
k__Bacteria.p__Proteobacteria.c__Betaproteobacteria.o__Burkholderiales.f__Sutterellaceae.g__Parasutterella	-2.44624	0.0682444	9	-1.29601	0.278012	23
k__Bacteria.p__Firmicutes.c__Clostridia.o__Clostridiales.f__Ruminococcaceae.g__Flavonifractor	1.17474	0.327428	28	1.2644	0.176024	24
k__Bacteria.p__Bacteroidetes.c__Bacteroidia.o__Bacteroidales.f__Odoribacteraceae.g__Butyricimonas	-1.60934	0.0814313	19	-1.25455	0.0935841	25
k__Bacteria.p__Bacteroidetes.c__Bacteroidia.o__Bacteroidales.f__Odoribacteraceae.g__Odoribacter	-2.0182	0.0659979	17	-1.19822	0.29157	26
k__Bacteria.p__Firmicutes.c__Clostridia.o__Clostridiales.f__Lachnospiraceae.g__Lachnospira	-0.496741	0.651566	48	-1.17891	0.302777	27
k__Bacteria.p__Proteobacteria.c__Deltaproteobacteria.o__Desulfovibrionales.f__Desulfovibrionaceae.g__Bilophila	-2.1096	0.0255228	15	-1.06169	0.152839	28
k__Bacteria.p__Firmicutes.c__Negativicutes.o__Acidaminococcales.f__Acidaminococcaceae.g__Phascolarctobacterium	-1.31955	0.361835	24	-1.05965	0.353489	29
k__Bacteria.p__Firmicutes.c__Clostridia.o__Clostridiales.f__Clostridiales_unclassified.g__Lawsonibacter	-1.52968	0.121469	22	-1.02901	0.21944	30
k__Bacteria.p__Firmicutes.c__Clostridia.o__Clostridiales.f__Clostridiales_unclassified.g__Monoglobus	-1.02008	0.143437	33	-0.940054	0.103744	31
k__Bacteria.p__Firmicutes.c__Bacilli.o__Lactobacillales.f__Lactobacillaceae.g__Lactobacillus	2.26576	0.0153335	12	0.91882	0.116081	32
k__Bacteria.p__Firmicutes.c__Clostridia.o__Clostridiales.f__Ruminococcaceae.g__Ruthenibacterium	-1.33593	0.208058	23	-0.918028	0.280186	33
k__Bacteria.p__Firmicutes.c__Negativicutes.o__Acidaminococcales.f__Acidaminococcaceae.g__Acidaminococcus	0.925242	0.227193	35	0.779218	0.338625	34
k__Bacteria.p__Bacteroidetes.c__Bacteroidia.o__Bacteroidales.f__Prevotellaceae.g__Paraprevotella	-0.295749	0.76906	65	-0.710077	0.304828	35
k__Bacteria.p__Firmicutes.c__Clostridia.o__Clostridiales.f__Clostridiaceae.g__Clostridium	-0.512136	0.616128	46	-0.704024	0.454361	36
k__Bacteria.p__Firmicutes.c__Clostridia.o__Clostridiales.f__Ruminococcaceae.g__Anaerotruncus	-1.03484	0.184462	32	-0.695226	0.30333	37
k__Bacteria.p__Proteobacteria.c__Gammaproteobacteria.o__Enterobacterales.f__Enterobacteriaceae.g__Klebsiella	1.09825	0.0305254	29	0.659543	0.130165	38
k__Bacteria.p__Firmicutes.c__Erysipelotrichia.o__Erysipelotrichales.f__Erysipelotrichaceae.g__Holdemania	-0.441123	0.578111	52	-0.655944	0.224336	39
k__Bacteria.p__Firmicutes.c__Negativicutes.o__Veillonellales.f__Veillonellaceae.g__Veillonella	1.31033	0.245204	25	0.626829	0.478346	40
k__Bacteria.p__Firmicutes.c__Erysipelotrichia.o__Erysipelotrichales.f__Erysipelotrichaceae.g__Erysipelatoclostridium	1.06886	0.140438	30	0.588579	0.271326	41
k__Bacteria.p__Firmicutes.c__Negativicutes.o__Veillonellales.f__Veillonellaceae.g__Dialister	-0.286113	0.791563	67	0.583452	0.578076	42
k__Bacteria.p__Firmicutes.c__Clostridia.o__Clostridiales.f__Lachnospiraceae.g__Butyrivibrio	-0.50813	0.324872	47	-0.576974	0.133362	43
k__Bacteria.p__Actinobacteria.c__Coriobacteriia.o__Eggerthellales.f__Eggerthellaceae.g__Eggerthella	0.355122	0.243614	60	0.571252	0.0864238	44
k__Bacteria.p__Firmicutes.c__Negativicutes.o__Veillonellales.f__Veillonellaceae.g__Megasphaera	-0.727093	0.0677456	42	-0.56968	0.375699	45
k__Bacteria.p__Bacteroidetes.c__Bacteroidia.o__Bacteroidales.f__Prevotellaceae.g__Prevotella	-1.60216	0.33794	20	-0.56464	0.717744	46
k__Bacteria.p__Proteobacteria.c__Deltaproteobacteria.o__Desulfovibrionales.f__Desulfovibrionaceae.g__Desulfovibrionaceae_unclassified	-0.491887	0.303641	49	-0.507628	0.230446	47
k__Bacteria.p__Firmicutes.c__Clostridia.o__Clostridiales.f__Clostridiales_unclassified.g__Intestinimonas	0.00380702	0.995305	136	0.485296	0.561188	48
k__Bacteria.p__Actinobacteria.c__Coriobacteriia.o__Eggerthellales.f__Eggerthellaceae.g__Adlercreutzia	-0.749471	0.104489	41	-0.471528	0.136937	49
k__Bacteria.p__Firmicutes.c__Erysipelotrichia.o__Erysipelotrichales.f__Erysipelotrichaceae.g__Dielma	0.29826	0.3745	64	0.46405	0.220253	50
k__Bacteria.p__Bacteroidetes.c__Bacteroidia.o__Bacteroidales.f__Bacteroidaceae.g__Bacteroides	-0.764969	0.470882	40	-0.451128	0.633545	51
k__Bacteria.p__Actinobacteria.c__Coriobacteriia.o__Eggerthellales.f__Eggerthellaceae.g__Asaccharobacter	-0.48844	0.355256	50	-0.42093	0.251867	52
k__Bacteria.p__Firmicutes.c__Clostridia.o__Clostridiales.f__Clostridiaceae.g__Butyricicoccus	0.370398	0.035829	59	0.39972	0.112478	53
k__Bacteria.p__Proteobacteria.c__Gammaproteobacteria.o__Enterobacterales.f__Enterobacteriaceae.g__Citrobacter	0.378327	0.0611853	57	0.389163	0.12773	54
k__Bacteria.p__Firmicutes.c__Clostridia.o__Clostridiales.f__Ruminococcaceae.g__Anaeromassilibacillus	-0.111816	0.890537	93	-0.355502	0.553102	55
k__Bacteria.p__Bacteroidetes.c__Bacteroidia.o__Bacteroidales.f__Dysgonamonadaceae.g__Dysgonomonas	-0.559283	0.26132	45	-0.349167	0.33919	56
k__Bacteria.p__Firmicutes.c__Erysipelotrichia.o__Erysipelotrichales.f__Erysipelotrichaceae.g__Absiella	-0.332331	0.172491	63	-0.329459	0.0383244	57
k__Bacteria.p__Firmicutes.c__Erysipelotrichia.o__Erysipelotrichales.f__Erysipelotrichaceae.g__Turicibacter	-0.426683	0.15099	55	-0.318036	0.147448	58
k__Bacteria.p__Proteobacteria.c__Betaproteobacteria.o__Burkholderiales.f__Sutterellaceae.g__Sutterella	1.23205	0.123977	26	0.31064	0.616072	59
k__Bacteria.p__Firmicutes.c__Clostridia.o__Clostridiales.f__Ruminococcaceae.g__Pseudoflavonifractor	0.205644	0.529811	80	0.305288	0.36925	60
k__Bacteria.p__Firmicutes.c__Clostridia.o__Clostridiales.f__Clostridiaceae.g__Hungatella	0.383311	0.630709	56	0.294934	0.654494	61
k__Bacteria.p__Firmicutes.c__Erysipelotrichia.o__Erysipelotrichales.f__Erysipelotrichaceae.g__Coprobacillus	-0.180743	0.539591	86	-0.266184	0.112359	62
k__Bacteria.p__Proteobacteria.c__Gammaproteobacteria.o__Pasteurellales.f__Pasteurellaceae.g__Haemophilus	0.348789	0.643526	61	0.253649	0.64019	63
k__Bacteria.p__Firmicutes.c__Clostridia.o__Clostridiales.f__Lachnospiraceae.g__Sellimonas	-0.438408	0.444142	53	-0.250241	0.549149	64
k__Bacteria.p__Actinobacteria.c__Coriobacteriia.o__Coriobacteriales.f__Coriobacteriaceae.g__Enorma	-0.285622	0.391151	68	-0.24774	0.30078	65
k__Bacteria.p__Firmicutes.c__Bacilli.o__Lactobacillales.f__Enterococcaceae.g__Enterococcus	0.476497	0.0262677	51	0.230463	0.260883	66
k__Bacteria.p__Proteobacteria.c__Gammaproteobacteria.o__Enterobacterales.f__Enterobacteriaceae.g__Enterobacter	0.0441183	0.200032	105	0.226801	0.125088	67
k__Bacteria.p__Firmicutes.c__Clostridia.o__Clostridiales.f__Lachnospiraceae.g__Eisenbergiella	-0.436792	0.68413	54	-0.215598	0.799748	68
k__Bacteria.p__Bacteroidetes.c__Bacteroidia.o__Bacteroidales.f__Porphyromonadaceae.g__Sanguibacteroides	-0.201398	0.372573	82	-0.205525	0.191426	69
k__Bacteria.p__Firmicutes.c__Clostridia.o__Clostridiales.f__Lachnospiraceae.g__Blautia	0.672982	0.325916	43	0.198379	0.736387	70
k__Bacteria.p__Firmicutes.c__Erysipelotrichia.o__Erysipelotrichales.f__Erysipelotrichaceae.g__Candidatus_Stoquefichus	-0.15	0.754103	89	-0.196065	0.589941	71
k__Bacteria.p__Firmicutes.c__Clostridia.o__Clostridiales.f__Lachnospiraceae.g__Anaerotignum	0.370711	0.633795	58	0.182804	0.777021	72
k__Bacteria.p__Firmicutes.c__Erysipelotrichia.o__Erysipelotrichales.f__Erysipelotrichaceae.g__Massiliomicrobiota	-0.25388	0.515089	76	-0.175217	0.536331	73
k__Bacteria.p__Firmicutes.c__Negativicutes.o__Selenomonadales.f__Selenomonadaceae.g__Megamonas	-0.171279	0.294573	87	-0.174766	0.0820341	74
k__Bacteria.p__Proteobacteria.c__Gammaproteobacteria.o__Enterobacterales.f__Enterobacteriaceae.g__Kluyvera	0.18413	0.00346098	84	0.163699	0.143137	75
k__Bacteria.p__Fusobacteria.c__Fusobacteriia.o__Fusobacteriales.f__Fusobacteriaceae.g__Fusobacterium	-0.0614148	0.792981	102	0.149812	0.586622	76
k__Bacteria.p__Proteobacteria.c__Betaproteobacteria.o__Burkholderiales.f__Oxalobacteraceae.g__Oxalobacter	-0.293966	0.395363	66	-0.148386	0.670266	77
k__Bacteria.p__Proteobacteria.c__Gammaproteobacteria.o__Enterobacterales.f__Morganellaceae.g__Morganella	0.0240168	0.249454	116	0.148108	0.306385	78
k__Bacteria.p__Actinobacteria.c__Coriobacteriia.o__Eggerthellales.f__Eggerthellaceae.g__Gordonibacter	-0.0686111	0.625758	99	0.14513	0.436221	79
k__Bacteria.p__Bacteroidetes.c__Bacteroidia.o__Bacteroidales.f__Barnesiellaceae.g__Coprobacter	-0.281023	0.694652	69	-0.136058	0.857587	80
k__Bacteria.p__Proteobacteria.c__Deltaproteobacteria.o__Desulfovibrionales.f__Desulfovibrionaceae.g__Desulfovibrio	-0.26584	0.757028	71	-0.126672	0.857674	81
k__Bacteria.p__Actinobacteria.c__Actinobacteria.o__Propionibacteriales.f__Propionibacteriaceae.g__Cutibacterium	0.271161	0.349252	70	-0.110441	0.680793	82
k__Bacteria.p__Bacteroidetes.c__Bacteroidia.o__Bacteroidales.f__Rikenellaceae.g__Rikenella	0.00275974	0.907401	138	0.107203	0.364035	83
k__Bacteria.p__Proteobacteria.c__Proteobacteria_unclassified.o__Proteobacteria_unclassified.f__Proteobacteria_unclassified.g__Proteobacteria_unclassified	-0.857074	0.445278	37	-0.107052	0.91857	84
k__Bacteria.p__Firmicutes.c__Clostridia.o__Clostridiales.f__Lachnospiraceae.g__Tyzzerella	-0.161774	0.547107	88	0.10324	0.66157	85
k__Bacteria.p__Firmicutes.c__Bacilli.o__Lactobacillales.f__Streptococcaceae.g__Lactococcus	0.0677881	0.126487	100	0.0939607	0.112627	86
k__Bacteria.p__Firmicutes.c__Clostridia.o__Clostridiales.f__Clostridiales_unclassified.g__Clostridiales_unclassified	-0.0242271	0.939766	115	0.0911813	0.740532	87
k__Bacteria.p__Firmicutes.c__Clostridia.o__Clostridiales.f__Christensenellaceae.g__Christensenella	-0.0997149	0.19745	95	-0.0909376	0.0364676	88
k__Bacteria.p__Bacteroidetes.c__Bacteroidia.o__Bacteroidales.f__Porphyromonadaceae.g__Porphyromonas	-0.260622	0.241499	74	-0.089633	0.634019	89
k__Bacteria.p__Firmicutes.c__Clostridia.o__Clostridiales.f__Peptostreptococcaceae.g__Peptostreptococcus	-0.0030874	0.979151	137	-0.0834211	0.223253	90
k__Bacteria.p__Actinobacteria.c__Coriobacteriia.o__Eggerthellales.f__Eggerthellaceae.g__Slackia	-0.137152	0.444882	91	-0.0794011	0.503175	91
k__Bacteria.p__Firmicutes.c__Erysipelotrichia.o__Erysipelotrichales.f__Erysipelotrichaceae.g__Faecalitalea	-0.0768601	0.487782	97	-0.0740187	0.303984	92
k__Bacteria.p__Firmicutes.c__Negativicutes.o__Veillonellales.f__Veillonellaceae.g__Allisonella	0.223645	0.507944	79	0.0704968	0.779425	93
k__Bacteria.p__Proteobacteria.c__Gammaproteobacteria.o__Enterobacterales.f__Morganellaceae.g__Proteus	0.122785	0.807854	92	0.0636104	0.884348	94
k__Bacteria.p__Firmicutes.c__Bacilli.o__Lactobacillales.f__Streptococcaceae.g__Streptococcus	1.5583	0.134361	21	-0.0632336	0.916963	95
k__Bacteria.p__Firmicutes.c__Erysipelotrichia.o__Erysipelotrichales.f__Erysipelotrichaceae.g__Holdemanella	0.245587	0.454962	78	-0.0583805	0.791861	96
k__Bacteria.p__Actinobacteria.c__Coriobacteriia.o__Coriobacteriales.f__Atopobiaceae.g__Olsenella	0.0433015	0.384516	107	0.0552961	0.387574	97
k__Bacteria.p__Firmicutes.c__Clostridia.o__Clostridiales.f__Lachnospiraceae.g__Faecalicatena	-0.0625453	0.325004	101	-0.0530478	0.0850766	98
k__Bacteria.p__Bacteroidetes.c__Bacteroidia.o__Bacteroidales.f__Prevotellaceae.g__Alloprevotella	NA	NA	NA	0.0502049	0.34438	99
k__Bacteria.p__Proteobacteria.c__Gammaproteobacteria.o__Enterobacterales.f__Hafniaceae.g__Hafnia	-0.00557667	0.516759	128	0.0454194	0.224549	100
k__Bacteria.p__Proteobacteria.c__Betaproteobacteria.o__Burkholderiales.f__Sutterellaceae.g__Turicimonas	-0.778191	0.296987	39	-0.0412629	0.954821	101
k__Bacteria.p__Firmicutes.c__Erysipelotrichia.o__Erysipelotrichales.f__Erysipelotrichaceae.g__Catenibacterium	0.252046	0.554917	77	0.0390537	0.893401	102
k__Bacteria.p__Firmicutes.c__Erysipelotrichia.o__Erysipelotrichales.f__Erysipelotrichaceae.g__Erysipelothrix	0.262106	0.00796182	73	0.0383423	0.280505	103
k__Bacteria.p__Proteobacteria.c__Betaproteobacteria.o__Neisseriales.f__Chromobacteriaceae.g__Microvirgula	-0.0466383	0.28911	104	-0.0377018	0.0910409	104
k__Bacteria.p__Actinobacteria.c__Actinobacteria.o__Actinomycetales.f__Actinomycetaceae.g__Varibaculum	0.0240168	0.249454	117	0.0354629	0.426254	105
k__Bacteria.p__Proteobacteria.c__Gammaproteobacteria.o__Pseudomonadales.f__Pseudomonadaceae.g__Pseudomonas	0.0913079	0.175146	96	0.0337772	0.40454	106
k__Bacteria.p__Lentisphaerae.c__Lentisphaeria.o__Victivallales.f__Victivallaceae.g__Victivallis	0.205263	0.330613	81	-0.0337655	0.456808	107
k__Bacteria.p__Firmicutes.c__Bacilli.o__Bacillales.f__Bacillales_unclassified.g__Gemella	0.182334	0.19292	85	0.0331945	0.582207	108
k__Bacteria.p__Proteobacteria.c__Betaproteobacteria.o__Neisseriales.f__Neisseriaceae.g__Eikenella	0.193581	0.00766336	83	0.0327163	0.288439	109
k__Bacteria.p__Proteobacteria.c__Gammaproteobacteria.o__Enterobacterales.f__Enterobacteriaceae.g__Raoultella	NA	NA	NA	0.0277251	0.364565	110
k__Bacteria.p__Firmicutes.c__Bacilli.o__Lactobacillales.f__Carnobacteriaceae.g__Granulicatella	0.0172603	0.0810948	120	0.0276456	0.312077	111
k__Bacteria.p__Candidatus_Melainabacteria.c__Candidatus_Melainabacteria_unclassified.o__Candidatus_Gastranaerophilales.f__Candidatus_Gastranaerophilales_unclassified.g__Candidatus_Gastranaerophilales_unclassified	-0.0296899	0.258437	111	-0.0264913	0.133384	112
k__Bacteria.p__Firmicutes.c__Clostridia.o__Clostridiales.f__Peptostreptococcaceae.g__Intestinibacter	0.34112	0.625116	62	0.0263812	0.958	113
k__Bacteria.p__Proteobacteria.c__Gammaproteobacteria.o__Enterobacterales.f__Morganellaceae.g__Providencia	0.0598483	0.814508	103	0.0221122	0.349301	114
k__Bacteria.p__Firmicutes.c__Tissierellia.o__Tissierellales.f__Peptoniphilaceae.g__Parvimonas	-0.00259897	0.927534	139	-0.0174008	0.215123	115
k__Bacteria.p__Actinobacteria.c__Actinobacteria.o__Bifidobacteriales.f__Bifidobacteriaceae.g__Scardovia	0.108586	0.314738	94	0.0173468	0.64094	116
k__Bacteria.p__Synergistetes.c__Synergistia.o__Synergistales.f__Synergistaceae.g__Cloacibacillus	-0.0292669	0.820549	112	0.0154382	0.933309	117
k__Bacteria.p__Proteobacteria.c__Epsilonproteobacteria.o__Campylobacterales.f__Campylobacteraceae.g__Campylobacter	-0.0313735	0.703962	110	-0.015279	0.837852	118
k__Bacteria.p__Firmicutes.c__Clostridia.o__Clostridiales.f__Peptostreptococcaceae.g__Clostridioides	NA	NA	NA	0.0143921	0.448339	119
k__Bacteria.p__Proteobacteria.c__Gammaproteobacteria.o__Enterobacterales.f__Enterobacteriaceae.g__Cronobacter	NA	NA	NA	0.0138184	0.465098	120
k__Bacteria.p__Actinobacteria.c__Coriobacteriia.o__Eggerthellales.f__Eggerthellaceae.g__Enterorhabdus	-0.00490254	0.56688	135	0.0136782	0.60268	121
k__Bacteria.p__Actinobacteria.c__Actinobacteria.o__Bifidobacteriales.f__Bifidobacteriaceae.g__Aeriscardovia	-0.0146763	0.389858	121	-0.0131351	0.113239	122
k__Bacteria.p__Firmicutes.c__Clostridia.o__Clostridiales.f__Lachnospiraceae.g__Murimonas	NA	NA	NA	0.0117849	0.308892	123
k__Bacteria.p__Firmicutes.c__Clostridia.o__Clostridiales.f__Peptostreptococcaceae.g__Romboutsia	0.0436375	0.580557	106	-0.00930949	0.891291	124
k__Bacteria.p__Actinobacteria.c__Actinobacteria.o__Actinomycetales.f__Actinomycetaceae.g__Actinomyces	0.256588	0.121921	75	-0.00824227	0.89724	125
k__Bacteria.p__Firmicutes.c__Bacilli.o__Lactobacillales.f__Leuconostocaceae.g__Weissella	-0.028421	0.661638	113	-0.00765206	0.499534	126
k__Bacteria.p__Actinobacteria.c__Actinobacteria.o__Actinomycetales.f__Actinomycetaceae.g__Actinobaculum	-0.00726476	0.437481	126	-0.00665367	0.121811	127
k__Bacteria.p__Firmicutes.c__Erysipelotrichia.o__Erysipelotrichales.f__Erysipelotrichaceae.g__Solobacterium	NA	NA	NA	0.00654828	0.353452	128
k__Bacteria.p__Bacteroidetes.c__Bacteroidia.o__Bacteroidales.f__Bacteroidales_unclassified.g__Bacteroidales_unclassified	-0.00524235	0.553557	134	-0.00652099	0.146371	129
k__Bacteria.p__Firmicutes.c__Bacilli.o__Lactobacillales.f__Lactobacillaceae.g__Sharpea	NA	NA	NA	0.00637295	0.477077	130
k__Bacteria.p__Firmicutes.c__Erysipelotrichia.o__Erysipelotrichales.f__Erysipelotrichaceae.g__Faecalicoccus	-0.00531407	0.550636	133	-0.00631178	0.161619	131
k__Bacteria.p__Firmicutes.c__Clostridia.o__Clostridiales.f__Catabacteriaceae.g__Catabacter	-0.00557667	0.516759	130	-0.00615443	0.501365	132
k__Bacteria.p__Proteobacteria.c__Gammaproteobacteria.o__Gammaproteobacteria_unclassified.f__Gammaproteobacteria_unclassified.g__Wohlfahrtiimonas	NA	NA	NA	0.00557813	0.305959	133
k__Bacteria.p__Bacteroidetes.c__Bacteroidetes_unclassified.o__Bacteroidetes_unclassified.f__Bacteroidetes_unclassified.g__Bacteroidetes_unclassified	NA	NA	NA	0.00546137	0.476429	134
k__Bacteria.p__Actinobacteria.c__Actinobacteria.o__Micrococcales.f__Micrococcaceae.g__Rothia	0.0406284	0.517012	108	0.00490284	0.920373	135
k__Bacteria.p__Firmicutes.c__Bacilli.o__Lactobacillales.f__Lactobacillaceae.g__Pediococcus	NA	NA	NA	0.00466148	0.478804	136
k__Bacteria.p__Firmicutes.c__Clostridia.o__Clostridiales.f__Peptococcaceae.g__Peptococcus	-0.00556739	0.518057	132	-0.00424466	0.304797	137
k__Bacteria.p__Firmicutes.c__Tissierellia.o__Tissierellia_unclassified.f__Tissierellia_unclassified.g__Tissierellia_unclassified	-0.00556739	0.518057	131	-0.00424466	0.304797	138
k__Bacteria.p__Firmicutes.c__Clostridia.o__Clostridiales.f__Ruminococcaceae.g__Harryflintia	-0.00557667	0.516759	129	0.00410801	0.883681	139
k__Bacteria.p__Synergistetes.c__Synergistia.o__Synergistales.f__Synergistaceae.g__Fretibacterium	-0.0057163	0.515178	127	-0.00408983	0.349632	140
k__Bacteria.p__Firmicutes.c__Clostridia.o__Clostridiales.f__Clostridiaceae.g__Lactonifactor	NA	NA	NA	0.0038254	0.356314	141
k__Bacteria.p__Proteobacteria.c__Gammaproteobacteria.o__Enterobacterales.f__Enterobacteriaceae.g__Kosakonia	0.0133516	0.109195	124	0.00373312	0.369457	142
k__Bacteria.p__Firmicutes.c__Tissierellia.o__Tissierellales.f__Peptoniphilaceae.g__Finegoldia	NA	NA	NA	0.00373312	0.369457	143
k__Bacteria.p__Firmicutes.c__Clostridia.o__Clostridiales.f__Lachnospiraceae.g__Anaerosporobacter	NA	NA	NA	0.00373312	0.369457	144
k__Bacteria.p__Actinobacteria.c__Coriobacteriia.o__Coriobacteriales.f__Atopobiaceae.g__Atopobium	NA	NA	NA	0.00373312	0.369457	145
k__Bacteria.p__Actinobacteria.c__Actinobacteria.o__Bifidobacteriales.f__Bifidobacteriaceae.g__Alloscardovia	0.0133516	0.109195	123	0.00373312	0.369457	146
k__Bacteria.p__Firmicutes.c__Clostridia.o__Clostridiales.f__Eubacteriaceae.g__Anaerofustis	NA	NA	NA	0.00327743	0.528143	147
k__Bacteria.p__Firmicutes.c__Clostridia.o__Clostridiales.f__Lachnospiraceae.g__Cellulosilyticum	NA	NA	NA	0.00327743	0.528143	148
k__Bacteria.p__Firmicutes.c__Clostridia.o__Clostridiales.f__Eubacteriaceae.g__Eubacteriaceae_unclassified	NA	NA	NA	0.00327743	0.528143	149
k__Bacteria.p__Firmicutes.c__Bacilli.o__Bacillales.f__Paenibacillaceae.g__Paenibacillus	NA	NA	NA	0.00327492	0.546661	150
k__Bacteria.p__Firmicutes.c__Bacilli.o__Bacillales.f__Staphylococcaceae.g__Staphylococcus	0.140594	0.294017	90	0.00327492	0.546661	151
k__Bacteria.p__Firmicutes.c__Bacilli.o__Lactobacillales.f__Enterococcaceae.g__Bavariicoccus	NA	NA	NA	0.00327492	0.546661	152
k__Bacteria.p__Actinobacteria.c__Actinobacteria.o__Corynebacteriales.f__Corynebacteriaceae.g__Corynebacterium	0.0145727	0.683928	122	0.00284461	0.903857	153
k__Bacteria.p__Firmicutes.c__Bacilli.o__Lactobacillales.f__Aerococcaceae.g__Abiotrophia	NA	NA	NA	0.00256928	0.546159	154
k__Bacteria.p__Firmicutes.c__Clostridia.o__Clostridiales.f__Peptostreptococcaceae.g__Terrisporobacter	0.0763401	0.0573093	98	0.00256928	0.546159	155
k__Bacteria.p__Firmicutes.c__Clostridia.o__Clostridiales.f__Ruminococcaceae.g__Anaerofilum	NA	NA	NA	0.00256928	0.546159	156
k__Bacteria.p__Proteobacteria.c__Betaproteobacteria.o__Neisseriales.f__Neisseriaceae.g__Neisseria	-0.000914594	0.966831	140	0.00250137	0.937273	157
k__Bacteria.p__Firmicutes.c__Clostridia.o__Clostridiales.f__Clostridiales_Family_XIII_Incertae_Sedis.g__Clostridiales_Family_XIII_Incertae_Sedis_unclassified	0.0405386	0.311225	109	0.00245026	0.543109	158
k__Bacteria.p__Firmicutes.c__Bacilli.o__Lactobacillales.f__Leuconostocaceae.g__Leuconostoc	NA	NA	NA	0.00211748	0.591843	159
k__Bacteria.p__Firmicutes.c__Clostridia.o__Clostridiales.f__Lachnospiraceae.g__Anaerocolumna	0.0245655	0.241665	114	NA	NA	NA
k__Bacteria.p__Firmicutes.c__Clostridia.o__Clostridiales.f__Lachnospiraceae.g__Shuttleworthia	0.0131639	0.114689	125	NA	NA	NA
k__Bacteria.p__Firmicutes.c__Tissierellia.o__Tissierellales.f__Peptoniphilaceae.g__Peptoniphilus	0.0172603	0.0810948	119	NA	NA	NA
Values are results from MaAslin2 analysis at genus level between patients with active Crohn's disease (CD-A) and non-relative healthy controls, as well as between patients with quiescent CD (CD-R) and non-relative healthy controls. Coefficient, P value and rank of effect size (|coef|) for each genus are displayed.
