## Supplementary material for "Enhanced microbiota profiling in patients with quiescent Crohn’s disease through comparison with paired healthy first-degree relatives using fecal metagenomics and metabolomics": Supplementary Table S10.xlsx

### Sheet: table S9
Supplementary Table S10 | Differential pathways between patients with active Crohn's disease and controls in a large external multi-center cohort.
ID	Description	Class	Coef	P value
PPGPPMET-PWY	ppGpp metabolism	Others	1.46582	0.0173947
PWY-7383	anaerobic Energy Metabolism (invertebrates, cytosol)	Fermentation	-1.168	0.0243545
P164-PWY	purine nucleobases degradation I (anaerobic)	Nucleoside and Nucleotide Biosynthesis/Degradation	1.05915	0.0092847
DENOVOPURINE2-PWY	superpathway of purine nucleotides de novo biosynthesis II	Nucleoside and Nucleotide Biosynthesis/Degradation	0.988813	0.0456877
P221-PWY	octane oxidation	Others	0.964263	0.00929997
ALLANTOINDEG-PWY	superpathway of allantoin degradation in yeast	Amide, Amidine, Amine, and Polyamine Degradation	-0.941955	0.025089
METH-ACETATE-PWY	methanogenesis from acetate	Others	0.918074	0.0101358
PWY-7371	1,4-dihydroxy-6-naphthoate biosynthesis II	Cofactor, Prosthetic Group, Electron Carrier, and Vitamin Biosynthesis	-0.845116	0.0365774
PWY66-399	gluconeogenesis III	Carbohydrates Biosynthesis/Degradation	-0.817088	0.0427009
PWY-7282	4-amino-2-methyl-5-diphosphomethylpyrimidine biosynthesis II	Cofactor, Prosthetic Group, Electron Carrier, and Vitamin Biosynthesis	-0.605493	0.0322818
PWY-6328	L-lysine degradation X	Amino Acid Biosynthesis/Degradation	0.579473	0.0264973
PWY-7209	superpathway of pyrimidine ribonucleosides degradation	Nucleoside and Nucleotide Biosynthesis/Degradation	0.577015	0.0346717
PWY0-1221	putrescine degradation II	Amide, Amidine, Amine, and Polyamine Degradation	0.513116	0.0497994
THREOCAT-PWY	superpathway of L-threonine metabolism	Amino Acid Biosynthesis/Degradation	0.325259	0.0496516
PWY-7094	fatty acid salvage	Fatty Acid and Lipid Biosynthesis/Degradation	0.288974	0.0269701
PWY0-1337	oleate beta-oxidation	Fatty Acid and Lipid Biosynthesis/Degradation	0.271575	0.0266198
PWY-7790	UMP biosynthesis II	Nucleoside and Nucleotide Biosynthesis/Degradation	-0.1982	0.00771128
PWY-5097	L-lysine biosynthesis VI	Amino Acid Biosynthesis/Degradation	-0.196587	0.0279881
PWY-7791	UMP biosynthesis III	Nucleoside and Nucleotide Biosynthesis/Degradation	-0.194849	0.00855419
PWY-5686	UMP biosynthesis I	Nucleoside and Nucleotide Biosynthesis/Degradation	-0.190093	0.00997353
VALSYN-PWY	L-valine biosynthesis	Amino Acid Biosynthesis/Degradation	-0.180104	0.0330586
PWY-7953	UDP-N-acetylmuramoyl-pentapeptide biosynthesis III (meso-diaminopimelate containing)	Cell Structure Biosynthesis	-0.178417	0.014922
TRNA-CHARGING-PWY	tRNA charging	Others	-0.162082	0.0464163
PWY0-42	2-methylcitrate cycle I	Carbohydrates Biosynthesis/Degradation	0.127222	0.0321702
PWY-6163	chorismate biosynthesis from 3-dehydroquinate	Aromatic Compound Degradation/Biosynthesis	-0.116804	0.0253728
Values are results from MaAslin2 analysis on the abundances of microbial pathways between patients with active Crohn's disease (CD-A) & non-relative healthy controls. Coefficient and P value for each pathway are displayed.
