## Supplementary material for "Enhanced microbiota profiling in patients with quiescent Crohn’s disease through comparison with paired healthy first-degree relatives using fecal metagenomics and metabolomics": Supplementary Table S11.xlsx

### Sheet: table S10
Supplementary Table S11 | Differential pathways between patients with quiescent Crohn's disease and controls in a large external multi-center cohort.
ID	Description	Class	Coef	P value
PWY-6992	1,5-anhydrofructose degradation	Energy Metabolism	1.74747	0.00712079
PWY-7383	anaerobic Energy Metabolism (invertebrates, cytosol)	Fermentation	-1.39914	0.00789514
PWY-5981	CDP-diacylglycerol biosynthesis III	Fatty Acid and Lipid Biosynthesis/Degradation	-1.26327	0.0267017
PWY66-399	gluconeogenesis III	Carbohydrates Biosynthesis/Degradation	-1.19361	0.00596565
PWY-6507	4-deoxy-L-threo-hex-4-enopyranuronate degradation	Secondary Metabolite Biosynthesis/Degradation	-0.720352	0.005751
GALACTUROCAT-PWY	D-galacturonate degradation I	Carbohydrates Biosynthesis/Degradation	-0.60179	0.0190792
P124-PWY	Bifidobacterium shunt	Fermentation to Short-Chain Fatty Acids	-0.574172	0.0350759
PWY-7242	D-fructuronate degradation	Secondary Metabolite Biosynthesis/Degradation	-0.484933	0.0284217
PWY-7238	sucrose biosynthesis II	Carbohydrates Biosynthesis/Degradation	-0.47274	0.00261433
GLUCUROCAT-PWY	superpathway of hexuronide and hexuronate degradation	Others	-0.411401	0.0431651
PWY0-1586	peptidoglycan maturation (meso-diaminopimelate containing)	Cell Structure Biosynthesis	0.191618	0.0205434
COMPLETE-ARO-PWY	superpathway of aromatic amino acid biosynthesis	Amino Acid Biosynthesis/Degradation	-0.147245	0.00965312
PWY-6121	5-aminoimidazole ribonucleotide biosynthesis I	Nucleoside and Nucleotide Biosynthesis/Degradation	-0.144731	0.031923
PWY-7332	superpathway of UDP-N-acetylglucosamine-derived O-antigen building blocks biosynthesis	Carbohydrates Biosynthesis/Degradation	-0.0365681	0.037283
Values are results from MaAslin2 analysis on the abundances of microbial pathways between patients with quiescent Crohn's disease (CD-R) & non-relative healthy controls. Coefficient and P value for each pathway are displayed.
